# Insights for disease modeling from single cell transcriptomics of iPSC-derived Ngn2-induced neurons and astrocytes across differentiation time and co-culture

**DOI:** 10.1101/2022.06.15.495952

**Authors:** D Das, S Sonthalia, G Stein-O’Brien, MH Wahbeh, K Feuer, L Goff, C Colantuoni, V Mahairaki, D Avramopoulos

**Affiliations:** Department of Genetic Medicine, Johns Hopkins University School of Medicine; Department of Biomedical Engineering, Johns Hopkins University School of Medicine; Department of Neuroscience, Johns Hopkins University School of Medicine; Department of Neurology, Johns Hopkins University School of Medicine; Institute of Genome sciences, University of Maryland School of Medicine; Department of Psychiatry, Johns Hopkins University School of Medicine

**Author notes:** Corresponding authors: Mailing address: 733 N. Broadway, MRB-507, Baltimore, MD 21205. These authors contributed equally (D Das, S Sonthalia).

**Keywords:** Schizophrenia, autism, Alzheimer’s, transcriptome, single cell, induced pluripotent stem cells, neurons, astrocytes, Ngn2

## Abstract

Trans-differentiation of human induced pluripotent stem cells into neurons via Ngn2-induction (hiPSC-N) has become an efficient system to quickly generate neurons for disease modeling and *in vitro* assay development, a significant advance from previously used neoplastic and other cell lines. Recent single-cell interrogation of Ngn2-induced neurons however, has revealed some similarities to unexpected neuronal lineages. Similarly, a straightforward method to generate hiPSC derived astrocytes (hiPSC-A) for the study of neuropsychiatric disorders has also been described. Here we examine the homogeneity and similarity of hiPSC-N and hiPSC-A to their *in vivo* counterparts, the impact of different lengths of time post Ngn2 induction on hiPSC-N (15 or 21 days) and of hiPSC-N / hiPSC-A co-culture. Leveraging the wealth of existing public single-cell RNA-seq (scRNA-seq) data in Ngn2-induced neurons and *in vivo* data from the developing brain, we provide perspectives on the lineage origins and maturation of hiPSC-N and hiPSC-A. While induction protocols in different labs produce consistent cell type profiles, both hiPSC-N and hiPSC-A show significant heterogeneity and similarity to multiple *in vivo* cell fates, and both more precisely approximate their *in vivo* counterparts when co-cultured. Gene expression data from the hiPSC-N show enrichment of genes linked to schizophrenia (SZ) and autism spectrum disorders (ASD) as has been previously shown for neural stem cells and neurons. These overrepresentations of disease genes are strongest in our system at early times (day 15) in Ngn2-induction/maturation of neurons, when we also observe the greatest similarity to early *in vivo* excitatory neurons. We have assembled this new scRNA-seq data along with the public data explored here as an integrated biologist-friendly web-resource for researchers seeking to understand this system more deeply: nemoanalytics.org/p?l=DasEtAlNGN2&g=PRPH.
