## Supplementary Table 1 for "Insights for disease modeling from single cell transcriptomics of iPSC-derived Ngn2-induced neurons and astrocytes across differentiation time and co-culture"

### Sheet: Sheet1
Cluster	compared to Clusters	GENE	log2 Fold Change	p_val_adj
A-I	A-II, A-II	CPA4	2.57867	6.38e-46
A-I	A-II, A-II	GAS6	1.84723	1.3e-44
A-I	A-II, A-II	AXL	1.68356	5.35e-42
A-I	A-II, A-II	NTM	1.48357	3.73e-34
A-I	A-II, A-II	HEY1	-1.26112	4.3e-34
A-I	A-II, A-II	OLFM2	-1.25949	5.46e-33
A-I	A-II, A-II	TRAM2	1.02196	1.34e-30
A-I	A-II, A-II	SLC7A5	1.31885	7.32e-30
A-I	A-II, A-II	IGFBP7	-1.50323	1.04e-29
A-I	A-II, A-II	ABCA1	-1.41725	4.27e-29
A-I	A-II, A-II	DYSF	0.999687	6.35e-29
A-I	A-II, A-II	HES4	-1.46781	8.91e-28
A-I	A-II, A-II	PLEC	1.00635	3.68e-25
A-I	A-II, A-II	UGCG	1.11485	4.41e-25
A-I	A-II, A-II	TKT	-0.978503	5.57e-25
A-I	A-II, A-II	IGFBP4	1.0019	8.37e-25
A-I	A-II, A-II	SERINC5	-1.33274	1.12e-24
A-I	A-II, A-II	SERPINE1	1.95671	1.55e-24
A-I	A-II, A-II	SDC4	0.969691	5.99e-24
A-I	A-II, A-II	APOE	-1.20845	2.1e-23
A-I	A-II, A-II	KCNH1	0.776648	4.18e-23
A-I	A-II, A-II	RIMS1	1.12069	5.15e-23
A-I	A-II, A-II	NPC2	-1.03148	6.74e-23
A-I	A-II, A-II	SMURF2	1.3305	1.99e-22
A-I	A-II, A-II	MARCKSL1	-1.01402	5.14e-21
A-I	A-II, A-II	CRIM1	0.97023	5.54e-21
A-I	A-II, A-II	PRICKLE1	1.09156	5.99e-21
A-I	A-II, A-II	SPARCL1	-1.30903	8.19e-21
A-I	A-II, A-II	EIF3F	0.773963	5.23e-20
A-I	A-II, A-II	B4GALT1	1.46562	1.21e-19
A-I	A-II, A-II	MARCHF1	0.872783	1.63e-19
A-I	A-II, A-II	MICAL2	0.994096	4.98e-19
A-I	A-II, A-II	FBN1	1.01821	6.29e-19
A-I	A-II, A-II	GFRA1	0.891694	1.43e-18
A-I	A-II, A-II	PLOD2	1.20576	2.64e-18
A-I	A-II, A-II	HLA.B	1.04569	3.55e-18
A-I	A-II, A-II	RPS6KA2	0.84938	3.89e-18
A-I	A-II, A-II	FABP7	-1.26149	4.99e-18
A-I	A-II, A-II	MYH9	0.716761	1.53e-17
A-I	A-II, A-II	MMP2	0.947807	1.8e-17
A-I	A-II, A-II	PTTG1IP	0.861994	2.05e-17
A-I	A-II, A-II	PAWR	0.807397	3.11e-17
A-I	A-II, A-II	CITED2	0.806543	5.8e-17
A-I	A-II, A-II	PRR16	0.805724	6.28e-17
A-I	A-II, A-II	SPOCK1	0.768481	1.57e-16
A-I	A-II, A-II	SIPA1L3	0.774462	1.84e-16
A-I	A-II, A-II	CCDC80	1.1212	2.1e-16
A-I	A-II, A-II	CAVIN1	0.704269	2.9e-16
A-I	A-II, A-II	KCNN3	-0.910174	3.22e-16
A-I	A-II, A-II	ADAMTS6	0.970821	3.53e-16
A-I	A-II, A-II	ALCAM	0.865427	4.67e-16
A-I	A-II, A-II	PHPT1	-0.744874	6.59e-16
A-I	A-II, A-II	TRIOBP	0.60876	7.19e-16
A-I	A-II, A-II	VIM	-0.910383	8.66e-16
A-I	A-II, A-II	CTIF	0.716674	1.24e-15
A-I	A-II, A-II	PTX3	1.59742	1.42e-15
A-I	A-II, A-II	LMO7	0.727833	1.54e-15
A-I	A-II, A-II	ELL2	0.801026	1.67e-15
A-I	A-II, A-II	SLC44A1	-0.96943	2.1e-15
A-I	A-II, A-II	NEK7	0.648451	3.19e-15
A-I	A-II, A-II	NTRK2	-1.31452	4.62e-15
A-I	A-II, A-II	ZFAS1	0.8388	5.41e-15
A-I	A-II, A-II	FGF13	1.11506	6.67e-15
A-I	A-II, A-II	MEST	0.907446	8.61e-15
A-I	A-II, A-II	RTN1	-0.593587	1.48e-14
A-I	A-II, A-II	CLDN1	0.72334	1.81e-14
A-I	A-II, A-II	PTPN14	0.620451	2.4e-14
A-I	A-II, A-II	APBB2	0.749451	2.5e-14
A-I	A-II, A-II	AHNAK	0.630669	5.6e-14
A-I	A-II, A-II	CCDC102B	-0.757512	6.36e-14
A-I	A-II, A-II	TIMP3	1.36679	6.51e-14
A-I	A-II, A-II	SESN3	-0.952024	1.09e-13
A-I	A-II, A-II	CEMIP	2.2005	1.16e-13
A-I	A-II, A-II	F3	0.746734	1.16e-13
A-I	A-II, A-II	EFEMP1	0.979608	1.18e-13
A-I	A-II, A-II	PLAU	1.05152	1.87e-13
A-I	A-II, A-II	NOG	1.10584	2.43e-13
A-I	A-II, A-II	GAS5	0.74074	2.52e-13
A-I	A-II, A-II	FILIP1L	0.797405	3.01e-13
A-I	A-II, A-II	BEX3	-0.602954	4.17e-13
A-I	A-II, A-II	SCG2	-1.10389	1.12e-12
A-I	A-II, A-II	CCN1	0.859158	1.16e-12
A-I	A-II, A-II	MARCKS	-0.75813	1.27e-12
A-I	A-II, A-II	IGFBP5	1.34139	2.93e-12
A-I	A-II, A-II	MAN2A1	0.651166	3.65e-12
A-I	A-II, A-II	PRSS23	0.759036	3.71e-12
A-I	A-II, A-II	CD63	-0.67496	3.87e-12
A-I	A-II, A-II	ZSWIM6	0.762374	5.06e-12
A-I	A-II, A-II	SERPINE2	1.21309	6.04e-12
A-I	A-II, A-II	MAP2	-0.935324	7.74e-12
A-I	A-II, A-II	NEFL	-0.699294	8.71e-12
A-I	A-II, A-II	HSPA8	-0.700111	1.39e-11
A-I	A-II, A-II	CDV3	0.588746	1.57e-11
A-I	A-II, A-II	SARAF	-0.6329	1.57e-11
A-I	A-II, A-II	FLNB	0.658132	1.79e-11
A-I	A-II, A-II	SVIL	-0.90524	1.83e-11
A-I	A-II, A-II	GALNT7	0.611432	1.88e-11
A-I	A-II, A-II	CALU	0.663036	1.91e-11
A-I	A-II, A-II	EDIL3	0.763135	2.76e-11
A-I	A-II, A-II	ACKR3	0.639084	3.1e-11
A-I	A-II, A-II	HHAT	0.624382	3.34e-11
A-I	A-II, A-II	RMST	-1.94887	3.79e-11
A-I	A-II, A-II	COX6C	-0.713137	4.37e-11
A-I	A-II, A-II	GDF5	0.743226	4.5e-11
A-I	A-II, A-II	FAM13C	-0.623539	5.52e-11
A-I	A-II, A-II	GPC1	0.767907	5.9e-11
A-I	A-II, A-II	QSOX1	0.684216	6.73e-11
A-I	A-II, A-II	SETBP1	-0.757521	1.09e-10
A-I	A-II, A-II	EDNRA	-0.750992	3.15e-10
A-I	A-II, A-II	TRIB2	-0.629914	4.42e-10
A-I	A-II, A-II	CAST	-0.906044	4.57e-10
A-I	A-II, A-II	COX6A1	-0.673675	4.94e-10
A-I	A-II, A-II	TUBB2B	-0.62036	5.24e-10
A-I	A-II, A-II	ITGA3	0.672682	6.4e-10
A-I	A-II, A-II	INAFM1	-0.612502	6.8e-10
A-I	A-II, A-II	CCND1	0.676936	7.19e-10
A-I	A-II, A-II	TGFBR2	0.676297	7.43e-10
A-I	A-II, A-II	SRP9	-0.636668	7.56e-10
A-I	A-II, A-II	ABL2	0.632615	7.72e-10
A-I	A-II, A-II	LHFPL6	-1.50226	7.81e-10
A-I	A-II, A-II	CDH4	0.721003	8.24e-10
A-I	A-II, A-II	CDH6	-1.1933	8.41e-10
A-I	A-II, A-II	GPM6B	-1.74486	1.1e-09
A-I	A-II, A-II	NDUFA13	-0.630845	1.15e-09
A-I	A-II, A-II	PADI2	1.58897	1.57e-09
A-I	A-II, A-II	EPHX1	-0.594031	1.87e-09
A-I	A-II, A-II	RGS6	-1.06278	2.19e-09
A-I	A-II, A-II	MTHFD2L	-0.603351	2.44e-09
A-I	A-II, A-II	NABP1	0.593479	2.63e-09
A-I	A-II, A-II	COL14A1	-0.713322	2.64e-09
A-I	A-II, A-II	MAP1LC3A	-0.607844	2.69e-09
A-I	A-II, A-II	SLC16A3	0.625957	3.06e-09
A-I	A-II, A-II	PDGFC	0.608296	4.33e-09
A-I	A-II, A-II	CALM1	-0.598183	4.45e-09
A-I	A-II, A-II	SERPINA3	-0.668795	4.91e-09
A-I	A-II, A-II	PLTP	-0.608199	5.36e-09
A-I	A-II, A-II	AEBP1	0.585144	1.15e-08
A-I	A-II, A-II	WLS	-0.855975	1.61e-08
A-I	A-II, A-II	PREX1	-0.617272	1.63e-08
A-I	A-II, A-II	MFAP5	0.81969	1.67e-08
A-I	A-II, A-II	ZNF423	-0.60465	1.91e-08
A-I	A-II, A-II	HMGN3	-0.677331	2.09e-08
A-I	A-II, A-II	FLNA	0.6028	3.66e-08
A-I	A-II, A-II	CTSD	0.71904	4.57e-08
A-I	A-II, A-II	PON2	-0.653075	5.69e-08
A-I	A-II, A-II	MDK	-0.623917	5.74e-08
A-I	A-II, A-II	F2R	0.613862	6.34e-08
A-I	A-II, A-II	UAP1	0.75685	6.88e-08
A-I	A-II, A-II	PDE4D	-0.891522	7.67e-08
A-I	A-II, A-II	QKI	-0.774641	8.18e-08
A-I	A-II, A-II	LGR4	-0.798023	1.02e-07
A-I	A-II, A-II	COL18A1	-0.588031	1.61e-07
A-I	A-II, A-II	DAB2	0.602538	2.29e-07
A-I	A-II, A-II	NHSL1	-0.776823	2.34e-07
A-I	A-II, A-II	CHN1	-0.797149	2.49e-07
A-I	A-II, A-II	TIMP2	0.603479	2.71e-07
A-I	A-II, A-II	SLIT2	-0.81554	3.62e-07
A-I	A-II, A-II	GRIK2	-0.641781	6.37e-07
A-I	A-II, A-II	SAT1	-1.5636	1.13e-06
A-I	A-II, A-II	COL5A1	0.619799	1.16e-06
A-I	A-II, A-II	FYN	-0.697912	1.23e-06
A-I	A-II, A-II	COTL1	-0.614129	1.35e-06
A-I	A-II, A-II	CLU	-0.933992	1.85e-06
A-I	A-II, A-II	TRIO	0.58529	1.98e-06
A-I	A-II, A-II	NFIA	-0.921697	2.47e-06
A-I	A-II, A-II	IGFBP3	1.02838	2.65e-06
A-I	A-II, A-II	CLSTN2	0.594385	3.37e-06
A-I	A-II, A-II	MSI2	-0.836501	4.16e-06
A-I	A-II, A-II	GPC6	0.677738	5.46e-06
A-I	A-II, A-II	IFITM1	-0.830444	6.51e-06
A-I	A-II, A-II	ID3	-0.654134	1.57e-05
A-I	A-II, A-II	EBF1	-0.633951	1.86e-05
A-I	A-II, A-II	CTNND2	-1.02675	2.2e-05
A-I	A-II, A-II	MAML2	-0.668483	2.73e-05
A-I	A-II, A-II	NPAS3	-0.952633	3.49e-05
A-I	A-II, A-II	PSAP	0.926352	4.41e-05
A-I	A-II, A-II	FRMD4A	0.745251	4.75e-05
A-I	A-II, A-II	GLS	0.60103	7.42e-05
A-I	A-II, A-II	LRIG1	-0.766411	7.5e-05
A-I	A-II, A-II	TNFRSF21	-0.594992	7.77e-05
A-I	A-II, A-II	TUBA1A	-0.741766	7.78e-05
A-I	A-II, A-II	SKP1	-0.619762	0.000106544
A-I	A-II, A-II	ADGRL3	-0.64575	0.000174665
A-I	A-II, A-II	COL8A1	0.903625	0.000177924
A-I	A-II, A-II	BICC1	-0.60387	0.000188569
A-I	A-II, A-II	MIR99AHG	-0.652307	0.000246857
A-I	A-II, A-II	FLRT2	0.588875	0.000310678
A-I	A-II, A-II	CTNNA2	-0.653235	0.000340285
A-I	A-II, A-II	PSD3	-0.779106	0.000346123
A-I	A-II, A-II	SMYD3	1.30441	0.000393417
A-I	A-II, A-II	CXCL2	-0.789312	0.000648251
A-I	A-II, A-II	MGST1	-0.638771	0.00101671
A-I	A-II, A-II	LINC00511	-0.787645	0.00111205
A-I	A-II, A-II	EPHA3	-0.729033	0.00128356
A-I	A-II, A-II	SLC22A23	-0.67505	0.00503474
A-I	A-II, A-II	CCL2	-1.23371	0.0109103
A-I	A-II, A-II	PLEKHG1	-0.648573	0.0112007
A-I	A-II, A-II	AL139393.3	-0.813252	0.0129843
A-I	A-II, A-II	NMB	-0.958894	0.0300886
A-I	A-II, A-II	ARHGAP24	-0.701557	0.0426549
A-II	A-I, A-III	COL1A1	-1.98676	0.000240333
A-II	A-I, A-III	RAMP1	0.661312	0.00106169
A-II	A-I, A-III	FRMD5	0.699742	0.00267849
A-II	A-I, A-III	RMST	0.878592	0.00361471
A-II	A-I, A-III	ARHGAP29	0.59998	0.00411569
A-II	A-I, A-III	DPYD	0.605981	0.00914191
A-II	A-I, A-III	SPARC	-0.644731	0.010563
A-II	A-I, A-III	ITGA11	-0.692641	0.0109904
A-II	A-I, A-III	LOXL2	-0.720656	0.0203795
A-II	A-I, A-III	CLU	0.630678	0.0339871
A-III	A-I,A-II	COL5A3	0.82514	3.02e-25
A-III	A-I,A-II	HEY1	1.15259	2.3e-23
A-III	A-I,A-II	HES4	1.07459	8.06e-20
A-III	A-I,A-II	SEMA3C	-1.0942	5.32e-18
A-III	A-I,A-II	CPA4	-2.27745	1.19e-17
A-III	A-I,A-II	PRICKLE1	-1.40122	3.29e-17
A-III	A-I,A-II	CADM1	-1.23374	6.23e-17
A-III	A-I,A-II	OLFM2	0.881816	9.74e-17
A-III	A-I,A-II	ABCA1	1.18373	1.43e-16
A-III	A-I,A-II	POSTN	1.63196	2.77e-15
A-III	A-I,A-II	SCG2	1.26786	2.27e-14
A-III	A-I,A-II	AXL	-1.36682	3.45e-14
A-III	A-I,A-II	MARCHF1	-1.28568	1.92e-13
A-III	A-I,A-II	SDC4	-0.928848	2.23e-13
A-III	A-I,A-II	PDE1C	-1.1977	2.63e-13
A-III	A-I,A-II	EDNRA	0.892587	5.02e-12
A-III	A-I,A-II	VIM	0.855279	7.94e-11
A-III	A-I,A-II	MMP2	-1.01578	1.06e-10
A-III	A-I,A-II	GAS6	-1.3081	1.32e-10
A-III	A-I,A-II	ZSWIM6	-0.87455	1.87e-10
A-III	A-I,A-II	COL6A2	1.01002	2.14e-10
A-III	A-I,A-II	NEDD4L	-0.744193	2.25e-10
A-III	A-I,A-II	S100A11	0.703797	1.7e-09
A-III	A-I,A-II	COL1A1	0.884618	1.83e-09
A-III	A-I,A-II	APBB2	-0.788856	3.3e-09
A-III	A-I,A-II	UNC5B	0.666557	4.43e-09
A-III	A-I,A-II	NEFL	0.746386	6.46e-09
A-III	A-I,A-II	COL18A1	0.673859	7.33e-09
A-III	A-I,A-II	PAWR	-0.805807	8.53e-09
A-III	A-I,A-II	ALCAM	-0.867328	1.18e-08
A-III	A-I,A-II	NREP	1.05292	1.42e-08
A-III	A-I,A-II	NPC2	0.764339	1.8e-08
A-III	A-I,A-II	DPYD	-0.865013	2.52e-08
A-III	A-I,A-II	FGF13	-1.07047	3.4e-08
A-III	A-I,A-II	GFRA1	-0.826391	3.85e-08
A-III	A-I,A-II	H2AZ1	0.598481	3.92e-08
A-III	A-I,A-II	APOE	0.811071	6.84e-08
A-III	A-I,A-II	SNAI2	0.686548	7.13e-08
A-III	A-I,A-II	LRRN1	-0.627503	8.84e-08
A-III	A-I,A-II	TKT	0.631538	1.37e-07
A-III	A-I,A-II	ARHGAP29	-0.787591	1.57e-07
A-III	A-I,A-II	RIMS1	-0.891625	3.79e-07
A-III	A-I,A-II	PARD3B	-0.726804	3.84e-07
A-III	A-I,A-II	NUPR1	0.671527	4.25e-07
A-III	A-I,A-II	FAM155A	0.668843	5.21e-07
A-III	A-I,A-II	ARL4C	0.745968	1.27e-06
A-III	A-I,A-II	IGFBP4	-0.728024	1.56e-06
A-III	A-I,A-II	IGFBP5	-1.59135	1.82e-06
A-III	A-I,A-II	CCN1	-0.865374	1.94e-06
A-III	A-I,A-II	PTPN14	-0.701797	2.14e-06
A-III	A-I,A-II	NEAT1	-0.871045	2.64e-06
A-III	A-I,A-II	IGFBP7	0.643607	3.02e-06
A-III	A-I,A-II	SMC4	0.748503	3.02e-06
A-III	A-I,A-II	SMURF2	-1.04166	3.79e-06
A-III	A-I,A-II	HLA.B	-0.886914	4.26e-06
A-III	A-I,A-II	FOXP1	0.708826	6.2e-06
A-III	A-I,A-II	NR2F1	-0.620469	6.76e-06
A-III	A-I,A-II	CRIM1	-0.753911	7.6e-06
A-III	A-I,A-II	UGCG	-0.830825	7.81e-06
A-III	A-I,A-II	TRAM2	-0.700706	9.29e-06
A-III	A-I,A-II	SPON2	1.2667	1e-05
A-III	A-I,A-II	TIMP2	-0.677102	1.48e-05
A-III	A-I,A-II	FLNB	-0.671163	1.51e-05
A-III	A-I,A-II	MACF1	-0.668183	1.63e-05
A-III	A-I,A-II	MLLT11	0.601126	2.77e-05
A-III	A-I,A-II	SIPA1L3	-0.641186	3.07e-05
A-III	A-I,A-II	MDK	0.636274	3.76e-05
A-III	A-I,A-II	SORBS2	-0.688372	3.97e-05
A-III	A-I,A-II	EBF1	0.689642	4.15e-05
A-III	A-I,A-II	JAG1	0.627075	7.28e-05
A-III	A-I,A-II	MEST	-0.752823	0.000113924
A-III	A-I,A-II	CCDC80	-0.844976	0.000117261
A-III	A-I,A-II	COL6A1	0.738144	0.000139415
A-III	A-I,A-II	CALD1	0.611445	0.0001548
A-III	A-I,A-II	PLEC	-0.720968	0.000222802
A-III	A-I,A-II	FILIP1L	-0.724711	0.000264448
A-III	A-I,A-II	NTM	-0.943747	0.000265033
A-III	A-I,A-II	BGN	0.628164	0.000277134
A-III	A-I,A-II	SH3KBP1	0.585544	0.000279262
A-III	A-I,A-II	TGFBR2	-0.762037	0.000292337
A-III	A-I,A-II	PADI2	-1.36194	0.000349996
A-III	A-I,A-II	PDGFC	-0.666061	0.000433442
A-III	A-I,A-II	KCNMA1	-0.66157	0.00047214
A-III	A-I,A-II	PLAU	-0.994416	0.000492195
A-III	A-I,A-II	COL14A1	0.599616	0.000547825
A-III	A-I,A-II	SLC7A5	-0.871443	0.000708787
A-III	A-I,A-II	PPFIBP1	0.616622	0.000780928
A-III	A-I,A-II	SERPINE1	-1.48997	0.00080651
A-III	A-I,A-II	PTTG1IP	-0.665214	0.00112607
A-III	A-I,A-II	DYSF	-0.614621	0.00139716
A-III	A-I,A-II	MEGF9	-0.603706	0.00154254
A-III	A-I,A-II	F3	-0.598199	0.001835
A-III	A-I,A-II	FRMD5	-0.911873	0.00239661
A-III	A-I,A-II	LGALS3	0.630397	0.0025389
A-III	A-I,A-II	MT.CO2	-0.590882	0.00258334
A-III	A-I,A-II	SLC20A2	-0.59536	0.0040338
A-III	A-I,A-II	MT.ND6	-0.80348	0.00403771
A-III	A-I,A-II	ITGA3	-0.634638	0.00721639
A-III	A-I,A-II	BMPR1B	-0.625601	0.0110858
A-III	A-I,A-II	PLOD2	-0.845192	0.014558
A-III	A-I,A-II	UAP1	-0.666053	0.015907
A-III	A-I,A-II	RAMP1	-0.620104	0.0189064
A-III	A-I,A-II	SPP1	0.682455	0.0204694
A-III	A-I,A-II	CDH4	-0.601636	0.0276843
A-III	A-I,A-II	SDK1	-0.733255	0.0423852
N-I	N-II, III, IV, V	LRP1B	1.52781	5.66e-62
N-I	N-II, III, IV, V	ANXA2	-1.28787	9.79e-54
N-I	N-II, III, IV, V	ISL1	-1.71275	6.52e-52
N-I	N-II, III, IV, V	EBF3	1.02109	1.7e-51
N-I	N-II, III, IV, V	MAML2	-1.53962	2.81e-48
N-I	N-II, III, IV, V	TMSB4X	-0.707016	3.91e-48
N-I	N-II, III, IV, V	SPOCK1	-1.06993	1.21e-45
N-I	N-II, III, IV, V	CNTN5	1.39472	1.56e-45
N-I	N-II, III, IV, V	VIM	-1.04009	2e-45
N-I	N-II, III, IV, V	RALYL	1.52799	3.37e-45
N-I	N-II, III, IV, V	LSAMP	-1.12237	4.5e-44
N-I	N-II, III, IV, V	RMST	1.0073	8.4e-44
N-I	N-II, III, IV, V	NEFL	-1.54513	1.76e-43
N-I	N-II, III, IV, V	RBP1	-1.09985	1.03e-41
N-I	N-II, III, IV, V	SOX5	1.53691	1.55e-40
N-I	N-II, III, IV, V	SPOCK3	-1.02169	4.08e-40
N-I	N-II, III, IV, V	CLIC1	-0.826148	2.21e-38
N-I	N-II, III, IV, V	VAT1L	-0.880151	5.79e-38
N-I	N-II, III, IV, V	S100A6	-0.911968	3.15e-36
N-I	N-II, III, IV, V	AC022433.1	-1.18063	3.42e-35
N-I	N-II, III, IV, V	LGALS1	-0.843067	3.9e-34
N-I	N-II, III, IV, V	KCTD16	-0.923508	1.31e-32
N-I	N-II, III, IV, V	SCG2	-0.969063	2.3e-32
N-I	N-II, III, IV, V	LHX9	0.963306	4.01e-32
N-I	N-II, III, IV, V	AKAP12	-0.746151	6.24e-32
N-I	N-II, III, IV, V	CNTN4	0.991335	7.99e-32
N-I	N-II, III, IV, V	KIRREL3	-1.097	8.74e-31
N-I	N-II, III, IV, V	PPP1R1C	-1.03333	2.45e-30
N-I	N-II, III, IV, V	GPM6A	0.691964	5.19e-30
N-I	N-II, III, IV, V	ZNF385D	-0.891133	2.82e-29
N-I	N-II, III, IV, V	COL1A1	-0.711831	3.49e-29
N-I	N-II, III, IV, V	EPHA3	-0.786782	7.23e-29
N-I	N-II, III, IV, V	PRKCE	-1.07594	4.46e-27
N-I	N-II, III, IV, V	DAB1	0.958911	4.85e-27
N-I	N-II, III, IV, V	ADGRL3	0.635544	7.58e-27
N-I	N-II, III, IV, V	RGS4	-0.81796	8.23e-27
N-I	N-II, III, IV, V	FRMD3	-0.653355	1.7e-25
N-I	N-II, III, IV, V	ONECUT3	0.680887	2.76e-24
N-I	N-II, III, IV, V	SYT4	0.651118	3.59e-24
N-I	N-II, III, IV, V	VGF	-0.794889	9.17e-24
N-I	N-II, III, IV, V	ADGRB3	0.796502	9.5e-24
N-I	N-II, III, IV, V	ALCAM	-1.05597	1.55e-23
N-I	N-II, III, IV, V	ZFHX4	-0.684163	5.05e-23
N-I	N-II, III, IV, V	S100A10	-0.661606	5.27e-23
N-I	N-II, III, IV, V	TENM3.AS1	-0.795544	5.73e-23
N-I	N-II, III, IV, V	OLFM3	0.824051	7.52e-23
N-I	N-II, III, IV, V	GSTP1	-0.758752	7.82e-23
N-I	N-II, III, IV, V	ZFHX3	-0.700618	8.73e-23
N-I	N-II, III, IV, V	KLF12	0.699772	2.91e-22
N-I	N-II, III, IV, V	NTRK2	-0.644978	1.01e-21
N-I	N-II, III, IV, V	SGK1	0.899971	1.92e-21
N-I	N-II, III, IV, V	PRPH	-0.863985	6.74e-21
N-I	N-II, III, IV, V	PLXNA4	-0.737549	1.16e-20
N-I	N-II, III, IV, V	NLGN1	0.707042	2.05e-20
N-I	N-II, III, IV, V	AC092691.1	-0.606423	3.36e-20
N-I	N-II, III, IV, V	ALK	-0.699275	1.07e-19
N-I	N-II, III, IV, V	PCDH11X	-0.980795	3.73e-19
N-I	N-II, III, IV, V	TENM3	-0.844601	6.96e-19
N-I	N-II, III, IV, V	ELAVL2	-0.724403	1e-18
N-I	N-II, III, IV, V	ENOX1	0.783913	1.37e-18
N-I	N-II, III, IV, V	RASGEF1B	0.798876	1.54e-18
N-I	N-II, III, IV, V	PRKG1	-1.88938	3.27e-18
N-I	N-II, III, IV, V	CBFB	-0.697926	3.3e-18
N-I	N-II, III, IV, V	LINC00682	-0.915498	5.36e-18
N-I	N-II, III, IV, V	CNTNAP5	0.660585	5.74e-18
N-I	N-II, III, IV, V	PTN	-0.637006	9.07e-18
N-I	N-II, III, IV, V	TMEFF2	-0.695927	1.08e-17
N-I	N-II, III, IV, V	DSCAM	-0.695967	1.13e-17
N-I	N-II, III, IV, V	SSBP2	0.675454	1.23e-17
N-I	N-II, III, IV, V	DGKB	-1.03161	7.49e-17
N-I	N-II, III, IV, V	LMO3	0.801572	9.85e-17
N-I	N-II, III, IV, V	NEFM	-1.16547	1.52e-16
N-I	N-II, III, IV, V	ADGRL2	0.857234	3.58e-16
N-I	N-II, III, IV, V	FRAS1	0.790197	6.11e-16
N-I	N-II, III, IV, V	EBF2	0.851273	1e-15
N-I	N-II, III, IV, V	ONECUT2	0.592386	1.21e-15
N-I	N-II, III, IV, V	SAMD5	0.661391	1.48e-15
N-I	N-II, III, IV, V	TMTC2	0.675407	7.87e-15
N-I	N-II, III, IV, V	PTPRD	0.716856	2.75e-14
N-I	N-II, III, IV, V	DLC1	-1.77085	5.27e-14
N-I	N-II, III, IV, V	GRIK2	-0.638358	8.35e-14
N-I	N-II, III, IV, V	PRKCB	0.592465	2.44e-13
N-I	N-II, III, IV, V	SOX4	0.647644	3.1e-13
N-I	N-II, III, IV, V	NRP1	-0.72904	8.16e-13
N-I	N-II, III, IV, V	GPC6	0.822835	2.79e-12
N-I	N-II, III, IV, V	AC114316.1	0.666579	5.91e-12
N-I	N-II, III, IV, V	THSD7B	-0.879769	5.86e-11
N-I	N-II, III, IV, V	FBXW7	-0.645306	8.43e-11
N-I	N-II, III, IV, V	AC109466.1	-1.24812	6.01e-10
N-I	N-II, III, IV, V	UNC5D	-0.671241	1.54e-09
N-I	N-II, III, IV, V	KLHL29	0.620485	1.64e-09
N-I	N-II, III, IV, V	SLC8A1	0.614069	2.18e-09
N-I	N-II, III, IV, V	PCDH11Y	-0.60001	2.19e-09
N-I	N-II, III, IV, V	CDH4	0.615211	4.2e-09
N-I	N-II, III, IV, V	KCNIP4	-0.774896	1.25e-08
N-I	N-II, III, IV, V	PKIB	-0.622143	1.4e-07
N-I	N-II, III, IV, V	HS6ST3	-0.689026	1.42e-07
N-I	N-II, III, IV, V	TMEM132D	-0.744764	1.47e-07
N-I	N-II, III, IV, V	LUZP2	0.794424	2.49e-07
N-I	N-II, III, IV, V	BNC2	0.639946	1.16e-06
N-I	N-II, III, IV, V	NTS	-0.793447	7.31e-05
N-I	N-II, III, IV, V	DCC	0.682862	8.32e-05
N-I	N-II, III, IV, V	EPHA6	0.631017	0.000142431
N-I	N-II, III, IV, V	NCAM2	-0.589347	0.00021077
N-I	N-II, III, IV, V	LRRC4C	0.735818	0.0010876
N-I	N-II, III, IV, V	LARGE1	0.691117	0.00136047
N-I	N-II, III, IV, V	FSTL5	0.784502	0.00353597
N-I	N-II, III, IV, V	SORCS3	0.636876	0.00840061
N-II	N-I, III, IV, V	PITX2	1.71043	7.4e-68
N-II	N-I, III, IV, V	NTS	2.88626	2.39e-60
N-II	N-I, III, IV, V	LHX5.AS1	1.24859	7.98e-52
N-II	N-I, III, IV, V	TAC1	3.07244	6.2e-50
N-II	N-I, III, IV, V	GFRA1	1.57897	1.43e-36
N-II	N-I, III, IV, V	SEMA5A	1.25223	2.12e-31
N-II	N-I, III, IV, V	RNF220	1.63212	1.16e-30
N-II	N-I, III, IV, V	KAZN	1.20663	9.94e-29
N-II	N-I, III, IV, V	GUCY1A2	1.29981	2.4e-27
N-II	N-I, III, IV, V	GJD2	0.696378	2.27e-26
N-II	N-I, III, IV, V	NKAIN3	-1.66045	2.52e-25
N-II	N-I, III, IV, V	SYT1	-1.29988	1.24e-23
N-II	N-I, III, IV, V	NLGN1	-2.05452	6.32e-23
N-II	N-I, III, IV, V	CCSER1	1.15414	8.5e-23
N-II	N-I, III, IV, V	SAMD5	1.07557	3.57e-22
N-II	N-I, III, IV, V	PLXNA2	1.7357	7.99e-21
N-II	N-I, III, IV, V	RGMA	1.23843	2.66e-20
N-II	N-I, III, IV, V	PTPRG	-2.16481	5.31e-20
N-II	N-I, III, IV, V	NCAM2	-1.90215	5.98e-20
N-II	N-I, III, IV, V	KCNQ3	1.24575	4.19e-19
N-II	N-I, III, IV, V	LHFPL6	-1.66997	7.08e-19
N-II	N-I, III, IV, V	SYT4	-1.42045	1.32e-18
N-II	N-I, III, IV, V	PCDH9	0.955907	2.18e-18
N-II	N-I, III, IV, V	BEND4	0.623424	2.2e-18
N-II	N-I, III, IV, V	CSMD3	1.20819	4.01e-18
N-II	N-I, III, IV, V	SASH1	1.18971	4.47e-18
N-II	N-I, III, IV, V	KCNIP4	-2.326	8.29e-18
N-II	N-I, III, IV, V	FREM1	0.781382	2.42e-17
N-II	N-I, III, IV, V	GPC6	-1.82995	3.55e-17
N-II	N-I, III, IV, V	NDST4	1.10672	4.17e-17
N-II	N-I, III, IV, V	SLIT2	-1.57121	4.45e-17
N-II	N-I, III, IV, V	NXPH4	0.918831	1.08e-16
N-II	N-I, III, IV, V	POU2F2	0.902009	1.3e-16
N-II	N-I, III, IV, V	SHROOM3	0.675961	1.75e-16
N-II	N-I, III, IV, V	GNAS	0.962461	3.67e-16
N-II	N-I, III, IV, V	NTNG2	0.752234	9.81e-16
N-II	N-I, III, IV, V	MEGF11	0.876767	1.38e-15
N-II	N-I, III, IV, V	SYN3	0.899103	2.02e-15
N-II	N-I, III, IV, V	DSCAM	1.12609	3.57e-15
N-II	N-I, III, IV, V	NTM	0.801811	1.18e-14
N-II	N-I, III, IV, V	AP003464.1	1.99495	1.5e-14
N-II	N-I, III, IV, V	THSD7B	-1.46512	2.17e-14
N-II	N-I, III, IV, V	TSHZ3	1.04824	6.22e-14
N-II	N-I, III, IV, V	NFIB	0.589756	1.23e-13
N-II	N-I, III, IV, V	AL033504.1	0.911886	1.39e-13
N-II	N-I, III, IV, V	EPHA8	0.763148	1.43e-13
N-II	N-I, III, IV, V	ROBO1	0.767908	1.52e-13
N-II	N-I, III, IV, V	ESRRB	0.629155	3.12e-13
N-II	N-I, III, IV, V	CDH13	1.47754	4.22e-13
N-II	N-I, III, IV, V	SGCZ	-1.9718	4.81e-13
N-II	N-I, III, IV, V	PLEKHA5	-1.07427	7.07e-13
N-II	N-I, III, IV, V	MYLIP	0.801264	7.93e-13
N-II	N-I, III, IV, V	NRP1	-1.34102	9.86e-13
N-II	N-I, III, IV, V	ADCYAP1	0.780752	1.18e-12
N-II	N-I, III, IV, V	ASIC4	0.743451	2.36e-12
N-II	N-I, III, IV, V	ZNF423	0.921641	4.61e-12
N-II	N-I, III, IV, V	CACNG3	0.713128	5.3e-12
N-II	N-I, III, IV, V	NOS1AP	0.916296	1.27e-11
N-II	N-I, III, IV, V	FAT3	1.30807	1.11e-10
N-II	N-I, III, IV, V	CSMD1	-1.38667	1.29e-10
N-II	N-I, III, IV, V	CNTN4	-1.40506	1.79e-10
N-II	N-I, III, IV, V	AL513164.1	0.696523	1.85e-10
N-II	N-I, III, IV, V	NKX6.1	0.75335	1.95e-10
N-II	N-I, III, IV, V	UNC5C	-1.33298	2.04e-10
N-II	N-I, III, IV, V	ST8SIA1	-0.994398	2.2e-10
N-II	N-I, III, IV, V	CRNDE	-1.01518	2.41e-10
N-II	N-I, III, IV, V	BNC2	-1.28319	6.61e-10
N-II	N-I, III, IV, V	PLCB1	0.994842	1.48e-09
N-II	N-I, III, IV, V	NOVA1	0.603362	1.76e-09
N-II	N-I, III, IV, V	TENM4	0.816601	1.95e-09
N-II	N-I, III, IV, V	NKAIN2	-1.13195	2.19e-09
N-II	N-I, III, IV, V	AL589693.1	0.802812	3.42e-09
N-II	N-I, III, IV, V	MAGI2	0.712266	3.58e-09
N-II	N-I, III, IV, V	CNTNAP5	-0.980718	3.87e-09
N-II	N-I, III, IV, V	ASTN2	0.959347	6.34e-09
N-II	N-I, III, IV, V	CADM2	-1.02468	6.71e-09
N-II	N-I, III, IV, V	PRKG1	-2.34071	7.96e-09
N-II	N-I, III, IV, V	NRXN3	0.912379	1.33e-08
N-II	N-I, III, IV, V	DLGAP1	-1.02582	1.74e-08
N-II	N-I, III, IV, V	EPHB1	-0.969783	2.68e-08
N-II	N-I, III, IV, V	GRM8	0.821751	2.72e-08
N-II	N-I, III, IV, V	NEFM	-1.6393	1.27e-07
N-II	N-I, III, IV, V	ZNF804A	0.797185	1.58e-07
N-II	N-I, III, IV, V	KLHL29	-0.977743	2.18e-07
N-II	N-I, III, IV, V	CACNA2D3	0.90118	2.21e-07
N-II	N-I, III, IV, V	LINGO2	-0.949629	2.24e-07
N-II	N-I, III, IV, V	CEP85L	-0.93325	4.23e-07
N-II	N-I, III, IV, V	NPAS3	1.18322	8.13e-07
N-II	N-I, III, IV, V	SCUBE1	0.62451	8.4e-07
N-II	N-I, III, IV, V	RBMS3	-0.858824	8.6e-07
N-II	N-I, III, IV, V	AC027031.2	0.807473	8.77e-07
N-II	N-I, III, IV, V	PRICKLE2	0.711315	9.06e-07
N-II	N-I, III, IV, V	MAST4	0.767789	1.4e-06
N-II	N-I, III, IV, V	FIGN	0.661583	3.09e-06
N-II	N-I, III, IV, V	CDH18	-0.792059	3.58e-06
N-II	N-I, III, IV, V	VSNL1	0.825849	4.45e-06
N-II	N-I, III, IV, V	SYT7	0.648993	5.25e-06
N-II	N-I, III, IV, V	SLC35F1	-0.867498	5.84e-06
N-II	N-I, III, IV, V	SORCS1	0.984124	6.3e-06
N-II	N-I, III, IV, V	NELL2	-0.588014	6.39e-06
N-II	N-I, III, IV, V	SDK1	0.628137	6.76e-06
N-II	N-I, III, IV, V	TENM3	-1.01534	1.01e-05
N-II	N-I, III, IV, V	ALCAM	-1.16008	2.02e-05
N-II	N-I, III, IV, V	MSMO1	-0.644913	2.34e-05
N-II	N-I, III, IV, V	ISL1	-1.42356	2.94e-05
N-II	N-I, III, IV, V	ADGRL2	-0.990103	2.98e-05
N-II	N-I, III, IV, V	EYS	0.686532	3.16e-05
N-II	N-I, III, IV, V	MGAT4C	-0.880826	3.24e-05
N-II	N-I, III, IV, V	PRKCE	-1.06435	3.25e-05
N-II	N-I, III, IV, V	PEX5L	0.62435	3.53e-05
N-II	N-I, III, IV, V	EBF1	-0.647189	4.43e-05
N-II	N-I, III, IV, V	PELI2	-0.592894	5.13e-05
N-II	N-I, III, IV, V	MAN2A1	0.950641	5.66e-05
N-II	N-I, III, IV, V	NUAK1	0.594059	7.13e-05
N-II	N-I, III, IV, V	NXPH1	1.04791	0.000115511
N-II	N-I, III, IV, V	ADCY2	0.726472	0.000123427
N-II	N-I, III, IV, V	LUZP2	-1.13079	0.000171471
N-II	N-I, III, IV, V	TAFA5	0.684119	0.000192187
N-II	N-I, III, IV, V	LRFN5	0.743011	0.000221743
N-II	N-I, III, IV, V	RYR2	-0.756121	0.000244197
N-II	N-I, III, IV, V	CELF2	0.966226	0.000270746
N-II	N-I, III, IV, V	CAMK2N1	0.643313	0.000343459
N-II	N-I, III, IV, V	PLXNA4	-0.912848	0.000368222
N-II	N-I, III, IV, V	SKIL	-0.654688	0.000450916
N-II	N-I, III, IV, V	CBFB	-0.782791	0.00050525
N-II	N-I, III, IV, V	NTRK3	0.7804	0.000576237
N-II	N-I, III, IV, V	AC078845.1	-0.71243	0.000995296
N-II	N-I, III, IV, V	SEMA3D	-0.70273	0.00104747
N-II	N-I, III, IV, V	SGCD	-0.824919	0.00115154
N-II	N-I, III, IV, V	PDE4D	-0.75188	0.0011921
N-II	N-I, III, IV, V	LRP1B	-1.3061	0.00146893
N-II	N-I, III, IV, V	LSAMP	0.94299	0.00205637
N-II	N-I, III, IV, V	DOK5	0.713275	0.00286406
N-II	N-I, III, IV, V	FRMD3	-0.720027	0.00332505
N-II	N-I, III, IV, V	PKIB	-0.783492	0.00416316
N-II	N-I, III, IV, V	NEFL	-1.21862	0.00465718
N-II	N-I, III, IV, V	SPOCK3	-0.84561	0.00469194
N-II	N-I, III, IV, V	BCL11A	-0.795157	0.00479631
N-II	N-I, III, IV, V	PCDH7	0.860344	0.00883203
N-II	N-I, III, IV, V	ZNF385D	-0.821866	0.00977469
N-II	N-I, III, IV, V	PCDH17	-0.724397	0.0117972
N-II	N-I, III, IV, V	NAV2	-0.612572	0.0122067
N-II	N-I, III, IV, V	EFNA5	-0.655815	0.0124467
N-II	N-I, III, IV, V	MAB21L1	-0.616302	0.0154973
N-II	N-I, III, IV, V	AC073050.1	0.753216	0.0157699
N-II	N-I, III, IV, V	LRRC7	-0.611571	0.0165266
N-II	N-I, III, IV, V	TENM1	-0.611692	0.0194549
N-II	N-I, III, IV, V	PEG10	0.665316	0.0201024
N-II	N-I, III, IV, V	AC114316.1	-0.66897	0.0248779
N-II	N-I, III, IV, V	FRMD4B	-0.594219	0.0283226
N-II	N-I, III, IV, V	ANXA2	-0.805293	0.0285409
N-II	N-I, III, IV, V	EDIL3	-0.773866	0.0308475
N-II	N-I, III, IV, V	ST6GALNAC5	0.637232	0.03323
N-III	N-I, II, IV, V	PPP1R1C	1.84118	2.49e-132
N-III	N-I, II, IV, V	PRKG1	2.67442	8.28e-96
N-III	N-I, II, IV, V	DRGX	0.85544	2.23e-79
N-III	N-I, II, IV, V	NEFM	1.82676	2.94e-76
N-III	N-I, II, IV, V	PTN	1.28288	1.91e-75
N-III	N-I, II, IV, V	ISL1	1.31194	1.94e-67
N-III	N-I, II, IV, V	NEFL	1.36426	8.82e-63
N-III	N-I, II, IV, V	PRKCE	1.52479	8.64e-61
N-III	N-I, II, IV, V	KIRREL3	1.50628	8.5e-60
N-III	N-I, II, IV, V	ALCAM	1.27634	9.61e-54
N-III	N-I, II, IV, V	SPRY2	0.674127	1.62e-50
N-III	N-I, II, IV, V	CBFB	1.13734	1.01e-48
N-III	N-I, II, IV, V	ANXA2	1.2764	1.35e-48
N-III	N-I, II, IV, V	ELAVL2	1.06311	3.05e-48
N-III	N-I, II, IV, V	NEFMP1	0.963985	9.15e-48
N-III	N-I, II, IV, V	NRP1	1.18551	5.2e-46
N-III	N-I, II, IV, V	POU6F2	1.40255	4.71e-45
N-III	N-I, II, IV, V	MSC.AS1	0.788475	1.59e-44
N-III	N-I, II, IV, V	PLXNA4	1.0572	1.11e-41
N-III	N-I, II, IV, V	TMSB4X	0.741627	2.82e-41
N-III	N-I, II, IV, V	SPOCK1	1.02386	6.89e-40
N-III	N-I, II, IV, V	RMST	-1.58516	2.88e-38
N-III	N-I, II, IV, V	AL445209.1	0.703965	5.53e-38
N-III	N-I, II, IV, V	LHFPL6	0.879047	2.58e-36
N-III	N-I, II, IV, V	SPOCK3	0.789015	3.56e-36
N-III	N-I, II, IV, V	NGFR	0.618612	1.2e-35
N-III	N-I, II, IV, V	GRM8	-1.51167	4.86e-35
N-III	N-I, II, IV, V	RGS10	0.650262	7.79e-35
N-III	N-I, II, IV, V	CLIC1	0.73212	1.54e-34
N-III	N-I, II, IV, V	BMPER	1.00295	3.46e-33
N-III	N-I, II, IV, V	RAI14	0.839534	4.13e-33
N-III	N-I, II, IV, V	ADAM11	0.638055	4.26e-33
N-III	N-I, II, IV, V	CSMD1	1.17907	9.21e-33
N-III	N-I, II, IV, V	TMEFF2	0.876449	1.79e-31
N-III	N-I, II, IV, V	GPM6A	-1.06771	2.33e-31
N-III	N-I, II, IV, V	VIM	0.84518	2.66e-31
N-III	N-I, II, IV, V	ONECUT3	-1.15263	6.43e-31
N-III	N-I, II, IV, V	DAB1	-1.44975	8.17e-31
N-III	N-I, II, IV, V	ZFHX4	0.754738	1.5e-30
N-III	N-I, II, IV, V	PCDH11X	0.867196	1.57e-30
N-III	N-I, II, IV, V	EPHA3	0.821597	3.5e-30
N-III	N-I, II, IV, V	NKAIN2	0.936196	5.44e-30
N-III	N-I, II, IV, V	AL445623.2	0.687782	2.86e-29
N-III	N-I, II, IV, V	PIEZO2	0.757923	3.75e-29
N-III	N-I, II, IV, V	PCDH9	-0.991721	1.01e-28
N-III	N-I, II, IV, V	FBXW7	1.14459	3.01e-28
N-III	N-I, II, IV, V	SHOX2	0.783975	8.05e-28
N-III	N-I, II, IV, V	UNC5D	1.28447	1.93e-27
N-III	N-I, II, IV, V	OLFM3	-1.30573	3.85e-27
N-III	N-I, II, IV, V	SEMA6D	-0.750697	3.73e-26
N-III	N-I, II, IV, V	NDST4	0.586376	1.82e-25
N-III	N-I, II, IV, V	EDIL3	0.78622	2.46e-25
N-III	N-I, II, IV, V	PCDH11Y	1.03337	3.99e-25
N-III	N-I, II, IV, V	ANKS1B	-0.898688	4.57e-25
N-III	N-I, II, IV, V	OBI1.AS1	0.916752	4.48e-24
N-III	N-I, II, IV, V	TPD52	0.684132	5.12e-24
N-III	N-I, II, IV, V	RBMS1	0.766114	7.67e-24
N-III	N-I, II, IV, V	PRKCB	-1.02245	1.25e-23
N-III	N-I, II, IV, V	PCP4	0.591833	2.9e-23
N-III	N-I, II, IV, V	TLE1	0.606238	8.07e-23
N-III	N-I, II, IV, V	NOVA1	-0.827824	1.35e-22
N-III	N-I, II, IV, V	UNC5C	0.612221	1.12e-21
N-III	N-I, II, IV, V	KLHL29	-1.15413	3.75e-21
N-III	N-I, II, IV, V	LHX9	-1.17502	5.42e-21
N-III	N-I, II, IV, V	RBP1	0.700555	7.55e-21
N-III	N-I, II, IV, V	NKAIN3	0.636236	1.22e-20
N-III	N-I, II, IV, V	NHLH1	0.695013	3.46e-20
N-III	N-I, II, IV, V	PBX1	-0.587145	5.19e-20
N-III	N-I, II, IV, V	BCHE	0.599586	6.21e-20
N-III	N-I, II, IV, V	SDK1	1.0083	7.22e-20
N-III	N-I, II, IV, V	SNCG	0.664398	1.64e-19
N-III	N-I, II, IV, V	SAMD5	-1.07144	2.63e-19
N-III	N-I, II, IV, V	MGAT4C	0.62283	2.68e-19
N-III	N-I, II, IV, V	HS3ST3B1	0.717243	4.2e-19
N-III	N-I, II, IV, V	EFR3B	-1.018	7.84e-19
N-III	N-I, II, IV, V	MAML2	1.00714	1.01e-18
N-III	N-I, II, IV, V	PAPPA2	0.674667	1.03e-18
N-III	N-I, II, IV, V	RPS6KA3	0.643215	7.78e-18
N-III	N-I, II, IV, V	SYT4	-0.886639	1.29e-17
N-III	N-I, II, IV, V	ROBO1	-0.936013	1.48e-17
N-III	N-I, II, IV, V	PRPH	0.731701	2.22e-17
N-III	N-I, II, IV, V	PDE4B	0.605263	6.55e-17
N-III	N-I, II, IV, V	FRMD4B	0.614005	7.7e-17
N-III	N-I, II, IV, V	AC120193.1	0.678515	3.32e-16
N-III	N-I, II, IV, V	SGCZ	-1.76286	7.61e-16
N-III	N-I, II, IV, V	CCDC102B	0.616718	1.4e-15
N-III	N-I, II, IV, V	GSTP1	0.690819	1.9e-15
N-III	N-I, II, IV, V	SASH1	-0.974575	2.65e-15
N-III	N-I, II, IV, V	GRIA1	0.792601	1.35e-14
N-III	N-I, II, IV, V	CUX2	-0.658474	2.81e-14
N-III	N-I, II, IV, V	ADGRB3	-0.873497	1.52e-13
N-III	N-I, II, IV, V	MAGI2	-0.650492	1.72e-13
N-III	N-I, II, IV, V	AL033504.1	-0.884624	3.34e-13
N-III	N-I, II, IV, V	INPP4B	-1.3603	4.33e-13
N-III	N-I, II, IV, V	LMO3	-1.04686	6.53e-13
N-III	N-I, II, IV, V	CNTN5	-1.33659	1.44e-12
N-III	N-I, II, IV, V	CEP85L	0.725516	2.23e-12
N-III	N-I, II, IV, V	LHFPL3	0.66925	3.19e-12
N-III	N-I, II, IV, V	CNTN4	-1.17287	5.18e-12
N-III	N-I, II, IV, V	NLGN1	-1.0196	1.18e-11
N-III	N-I, II, IV, V	SSBP2	-0.724789	2.76e-11
N-III	N-I, II, IV, V	SOX5	-1.32251	4.02e-11
N-III	N-I, II, IV, V	SORCS3	-0.988813	6.37e-11
N-III	N-I, II, IV, V	LRP1B	-1.23459	1.15e-10
N-III	N-I, II, IV, V	CDH4	-0.943013	3.42e-10
N-III	N-I, II, IV, V	RALYL	-1.37184	4.4e-10
N-III	N-I, II, IV, V	GALNT13	-0.759628	1.1e-09
N-III	N-I, II, IV, V	NEBL	-0.636776	1.17e-09
N-III	N-I, II, IV, V	KAZN	-0.674745	2.54e-09
N-III	N-I, II, IV, V	IGFBPL1	-0.794007	3.49e-09
N-III	N-I, II, IV, V	EPHA4	-0.947382	6.37e-09
N-III	N-I, II, IV, V	ZNF608	-0.621156	1.74e-08
N-III	N-I, II, IV, V	MAN2A1	0.616074	3.53e-08
N-III	N-I, II, IV, V	SYN3	-0.768478	3.79e-08
N-III	N-I, II, IV, V	FRAS1	-0.843499	1.97e-07
N-III	N-I, II, IV, V	RASGEF1B	-0.839876	2.99e-07
N-III	N-I, II, IV, V	FGF14	-0.675942	3.17e-07
N-III	N-I, II, IV, V	SGK1	-0.840067	1e-06
N-III	N-I, II, IV, V	BRINP3	-0.878298	1.57e-06
N-III	N-I, II, IV, V	SULF2	-0.660221	2.14e-06
N-III	N-I, II, IV, V	ST6GALNAC3	-0.661044	4.29e-06
N-III	N-I, II, IV, V	CDH8	-0.795755	6.67e-06
N-III	N-I, II, IV, V	DLG2	-0.708361	7.5e-06
N-III	N-I, II, IV, V	KCNQ3	-0.808922	7.84e-06
N-III	N-I, II, IV, V	SLIT3	-0.911918	1e-05
N-III	N-I, II, IV, V	KLF12	-0.591135	1.17e-05
N-III	N-I, II, IV, V	CDH20	-0.730189	2.33e-05
N-III	N-I, II, IV, V	SLC8A1	-0.638809	3.82e-05
N-III	N-I, II, IV, V	EBF3	-0.645959	0.000133303
N-III	N-I, II, IV, V	KCND2	-0.692596	0.000519516
N-III	N-I, II, IV, V	FSTL5	-1.05025	0.00107319
N-III	N-I, II, IV, V	GRIA2	-0.660467	0.00113068
N-III	N-I, II, IV, V	PEG10	-0.688391	0.00352267
N-III	N-I, II, IV, V	FAT3	-0.64299	0.0053859
N-III	N-I, II, IV, V	LRRC4C	-1.13856	0.00676755
N-III	N-I, II, IV, V	CSMD3	-0.621688	0.00956182
N-III	N-I, II, IV, V	LUZP2	-1.01913	0.0104211
N-IV	N-I, II, III, V	PHOX2B	1.21268	1.57e-147
N-IV	N-I, II, III, V	LINC00682	2.28211	4.68e-141
N-IV	N-I, II, III, V	AC022433.1	2.28591	1.61e-110
N-IV	N-I, II, III, V	DLC1	3.53465	2.73e-105
N-IV	N-I, II, III, V	SLC5A7	1.03116	9.28e-91
N-IV	N-I, II, III, V	IRX3	1.02563	1.44e-85
N-IV	N-I, II, III, V	SEMA3C	1.7141	1.93e-81
N-IV	N-I, II, III, V	DGKB	2.16759	3e-68
N-IV	N-I, II, III, V	ISL1	1.75537	4.99e-66
N-IV	N-I, II, III, V	CPNE8	1.10324	6.7e-61
N-IV	N-I, II, III, V	ZFHX3	1.46841	1.87e-53
N-IV	N-I, II, III, V	SPOCK3	1.40873	2.3e-50
N-IV	N-I, II, III, V	EGFLAM	0.935076	3.21e-49
N-IV	N-I, II, III, V	ZNF385D	1.34958	3.26e-47
N-IV	N-I, II, III, V	RMST	-2.20527	4.11e-45
N-IV	N-I, II, III, V	NEFL	1.47356	1.33e-43
N-IV	N-I, II, III, V	HTR3A	0.586642	2.26e-43
N-IV	N-I, II, III, V	HS6ST3	1.77968	1.9e-42
N-IV	N-I, II, III, V	QKI	1.42263	2.21e-41
N-IV	N-I, II, III, V	SLC18A3	0.868813	1.62e-39
N-IV	N-I, II, III, V	RBP1	1.31144	3.22e-39
N-IV	N-I, II, III, V	RBMS3	1.12323	5.38e-39
N-IV	N-I, II, III, V	EPB41L3	1.1093	1.07e-37
N-IV	N-I, II, III, V	NRG3	-1.34808	9.44e-37
N-IV	N-I, II, III, V	AC010478.1	0.865727	2.54e-36
N-IV	N-I, II, III, V	ST18	0.685559	6.37e-35
N-IV	N-I, II, III, V	CDH6	1.26049	7.09e-35
N-IV	N-I, II, III, V	LSAMP	1.2155	1.36e-34
N-IV	N-I, II, III, V	PRPH	1.18658	1.4e-34
N-IV	N-I, II, III, V	CNTNAP5	-1.59251	2.75e-34
N-IV	N-I, II, III, V	SEMA3E	0.751542	3.37e-33
N-IV	N-I, II, III, V	EBF3	-1.43709	5.11e-33
N-IV	N-I, II, III, V	CHRNA5	0.607932	2.82e-32
N-IV	N-I, II, III, V	SLIT3	0.746897	1.74e-31
N-IV	N-I, II, III, V	SV2C	0.853789	3.49e-31
N-IV	N-I, II, III, V	ADCY2	0.613159	1.1e-30
N-IV	N-I, II, III, V	NOVA1	-1.21045	3.98e-30
N-IV	N-I, II, III, V	ALK	1.33344	7.41e-30
N-IV	N-I, II, III, V	LRP1B	-1.84125	5.93e-29
N-IV	N-I, II, III, V	CRNDE	1.11933	2.31e-28
N-IV	N-I, II, III, V	KCNH1	0.63367	5.59e-27
N-IV	N-I, II, III, V	EGFEM1P	1.37792	2.4e-26
N-IV	N-I, II, III, V	PRKCB	-1.35025	2.52e-26
N-IV	N-I, II, III, V	RALYL	-2.24812	5.38e-26
N-IV	N-I, II, III, V	PTPRG	1.81664	1.61e-25
N-IV	N-I, II, III, V	SLIT2	1.04743	1.76e-25
N-IV	N-I, II, III, V	ID4	0.715141	2.29e-25
N-IV	N-I, II, III, V	ADGRB3	-1.35684	2.52e-25
N-IV	N-I, II, III, V	FHIT	1.22342	4.9e-25
N-IV	N-I, II, III, V	CACNA2D1	-1.12754	7.72e-25
N-IV	N-I, II, III, V	MAB21L2	0.705232	1.01e-24
N-IV	N-I, II, III, V	NRN1	-1.11992	3.33e-24
N-IV	N-I, II, III, V	CNTNAP2	-1.12737	8.17e-24
N-IV	N-I, II, III, V	CHGA	1.31645	2.13e-23
N-IV	N-I, II, III, V	CAP2	0.847339	4.16e-23
N-IV	N-I, II, III, V	NRG1	0.968368	1.41e-22
N-IV	N-I, II, III, V	SGCD	1.19727	5.53e-22
N-IV	N-I, II, III, V	NEFM	0.796607	8.51e-22
N-IV	N-I, II, III, V	ADAM12	0.934776	3.05e-21
N-IV	N-I, II, III, V	NANOS1	0.868547	8.38e-21
N-IV	N-I, II, III, V	ATP2B1	0.923811	1.43e-20
N-IV	N-I, II, III, V	TMTC2	-1.30453	2.74e-20
N-IV	N-I, II, III, V	RUNX1T1	-0.872712	4.05e-20
N-IV	N-I, II, III, V	CNTN4	-1.53896	7.41e-20
N-IV	N-I, II, III, V	THSD7B	1.6502	1.88e-19
N-IV	N-I, II, III, V	EYS	1.13274	2.75e-19
N-IV	N-I, II, III, V	AC008415.1	1.28783	3.01e-19
N-IV	N-I, II, III, V	ATP2B1.AS1	0.590136	1.56e-18
N-IV	N-I, II, III, V	UNC5C	0.798507	2.45e-18
N-IV	N-I, II, III, V	DAB1	-1.48724	3.76e-18
N-IV	N-I, II, III, V	CADM2	-1.05371	5.09e-18
N-IV	N-I, II, III, V	PLEKHA5	0.9783	5.36e-18
N-IV	N-I, II, III, V	LHX9	-1.2618	1.97e-17
N-IV	N-I, II, III, V	NEBL	-1.00117	3.12e-17
N-IV	N-I, II, III, V	NTNG1	0.731204	1.07e-16
N-IV	N-I, II, III, V	AKAP12	0.692663	2.79e-16
N-IV	N-I, II, III, V	LHFPL6	-1.30937	3.87e-16
N-IV	N-I, II, III, V	ELAVL2	0.728559	3.89e-16
N-IV	N-I, II, III, V	FRMPD4	0.806201	7.87e-16
N-IV	N-I, II, III, V	LINGO2	-1.04384	8.16e-16
N-IV	N-I, II, III, V	NEGR1	-1.05006	9.03e-16
N-IV	N-I, II, III, V	SETBP1	-0.889183	1.05e-15
N-IV	N-I, II, III, V	CDH4	-1.22478	1.39e-15
N-IV	N-I, II, III, V	GRIK2	1.07695	1.57e-15
N-IV	N-I, II, III, V	PDZD2	0.701429	2.55e-15
N-IV	N-I, II, III, V	CDH18	-1.14997	3.24e-15
N-IV	N-I, II, III, V	NAV2	-0.882644	4.79e-15
N-IV	N-I, II, III, V	GPM6A	-0.897988	2.02e-14
N-IV	N-I, II, III, V	SAMD5	-1.16768	2.33e-14
N-IV	N-I, II, III, V	DLGAP2	0.609704	6.88e-14
N-IV	N-I, II, III, V	CASC15	0.995396	8.81e-14
N-IV	N-I, II, III, V	NCALD	0.643898	2.28e-13
N-IV	N-I, II, III, V	ZNF804B	0.777145	3.45e-13
N-IV	N-I, II, III, V	XPR1	-0.719419	3.88e-13
N-IV	N-I, II, III, V	ONECUT3	-1.02347	5.34e-13
N-IV	N-I, II, III, V	FLRT2	-1.09414	6.32e-13
N-IV	N-I, II, III, V	AC092691.1	0.620421	1.68e-12
N-IV	N-I, II, III, V	PALLD	1.00467	1.92e-12
N-IV	N-I, II, III, V	ENOX1	-0.929833	2.37e-12
N-IV	N-I, II, III, V	ASAP1	0.762713	2.56e-12
N-IV	N-I, II, III, V	EPHA3	0.81404	3.91e-12
N-IV	N-I, II, III, V	PVT1	0.598992	4.92e-12
N-IV	N-I, II, III, V	GRIA2	-1.00333	8.8e-12
N-IV	N-I, II, III, V	KCTD16	0.80575	1.13e-11
N-IV	N-I, II, III, V	ELAVL4	0.622466	1.19e-11
N-IV	N-I, II, III, V	DDAH1	0.738882	1.29e-11
N-IV	N-I, II, III, V	ADGRL2	-1.13523	1.54e-11
N-IV	N-I, II, III, V	AC109466.1	1.95631	3.17e-11
N-IV	N-I, II, III, V	EYA1	0.596999	3.79e-11
N-IV	N-I, II, III, V	SYN3	0.687212	1.12e-10
N-IV	N-I, II, III, V	CCSER1	-0.740425	1.16e-10
N-IV	N-I, II, III, V	UNCX	-0.767745	1.24e-10
N-IV	N-I, II, III, V	ADGRL3	-0.645365	2.02e-10
N-IV	N-I, II, III, V	GSTP1	0.728877	2.33e-10
N-IV	N-I, II, III, V	PKIB	1.2488	3.92e-10
N-IV	N-I, II, III, V	BNC2	-1.08789	4.53e-10
N-IV	N-I, II, III, V	TUBA1B	0.756922	4.65e-10
N-IV	N-I, II, III, V	GRM8	-1.1441	7.04e-10
N-IV	N-I, II, III, V	FRY	0.619765	1.01e-09
N-IV	N-I, II, III, V	KCND2	-0.843753	1.12e-09
N-IV	N-I, II, III, V	CA10	-0.93165	1.66e-09
N-IV	N-I, II, III, V	GLRA2	0.61865	1.88e-09
N-IV	N-I, II, III, V	RGS4	0.751525	1.9e-09
N-IV	N-I, II, III, V	AL033504.1	-0.892396	2.16e-09
N-IV	N-I, II, III, V	TCF4	0.798953	2.17e-09
N-IV	N-I, II, III, V	MAML3	-0.644437	3.98e-09
N-IV	N-I, II, III, V	LINC01572	0.604217	4.75e-09
N-IV	N-I, II, III, V	RASGEF1B	-1.07634	6.49e-09
N-IV	N-I, II, III, V	ZNF536	0.616551	1.12e-08
N-IV	N-I, II, III, V	EBF2	-0.95522	1.49e-08
N-IV	N-I, II, III, V	SORBS1	-0.641975	2.81e-08
N-IV	N-I, II, III, V	ANXA2	0.600803	3.16e-08
N-IV	N-I, II, III, V	PLPPR1	-0.631171	3.57e-08
N-IV	N-I, II, III, V	LUZP2	-1.20012	4.05e-08
N-IV	N-I, II, III, V	MIR124.2HG	-0.64011	4.25e-08
N-IV	N-I, II, III, V	SASH1	-0.908554	7.35e-08
N-IV	N-I, II, III, V	TMTC1	0.688406	9.94e-08
N-IV	N-I, II, III, V	SGK1	-0.848912	1.03e-07
N-IV	N-I, II, III, V	THSD7A	-0.706454	1.26e-07
N-IV	N-I, II, III, V	EDIL3	-0.937033	1.28e-07
N-IV	N-I, II, III, V	RYR2	0.699019	1.29e-07
N-IV	N-I, II, III, V	LRRC4C	-1.53841	1.31e-07
N-IV	N-I, II, III, V	S100A6	0.761319	1.45e-07
N-IV	N-I, II, III, V	DACH2	0.637931	1.99e-07
N-IV	N-I, II, III, V	GPC6	-1.06351	2.07e-07
N-IV	N-I, II, III, V	SYT4	-0.818998	2.07e-07
N-IV	N-I, II, III, V	SORCS3	-1.0822	2.09e-07
N-IV	N-I, II, III, V	AP003464.1	-1.35785	2.51e-07
N-IV	N-I, II, III, V	CPNE4	0.616143	2.59e-07
N-IV	N-I, II, III, V	LMO4	0.598933	2.78e-07
N-IV	N-I, II, III, V	NLGN1	-0.979447	5.86e-07
N-IV	N-I, II, III, V	ZFHX4	0.62029	8.09e-07
N-IV	N-I, II, III, V	ROBO2	0.725246	1.03e-06
N-IV	N-I, II, III, V	CSMD3	-0.894744	1.09e-06
N-IV	N-I, II, III, V	RBFOX3	-0.641112	1.13e-06
N-IV	N-I, II, III, V	TNRC6C	-0.600268	1.31e-06
N-IV	N-I, II, III, V	OLFM3	-0.927927	1.4e-06
N-IV	N-I, II, III, V	LMO3	-0.918184	1.52e-06
N-IV	N-I, II, III, V	RNF152	-0.760957	1.59e-06
N-IV	N-I, II, III, V	CNTN5	-1.08407	1.86e-06
N-IV	N-I, II, III, V	ZNF608	-0.660186	2.06e-06
N-IV	N-I, II, III, V	EPHA6	-1.05221	3.1e-06
N-IV	N-I, II, III, V	GALNT13	-0.669909	4.87e-06
N-IV	N-I, II, III, V	PTPRD	-0.872766	8.94e-06
N-IV	N-I, II, III, V	PDE4B	-0.661929	1.04e-05
N-IV	N-I, II, III, V	ADARB1	-0.603515	1.35e-05
N-IV	N-I, II, III, V	PARD3	-0.742224	1.57e-05
N-IV	N-I, II, III, V	ONECUT2	-0.601425	2.78e-05
N-IV	N-I, II, III, V	NFIB	1.10828	3.16e-05
N-IV	N-I, II, III, V	NPAS3	-0.74129	4.34e-05
N-IV	N-I, II, III, V	AL513164.1	-0.632571	4.37e-05
N-IV	N-I, II, III, V	PHF21B	-0.627568	8.31e-05
N-IV	N-I, II, III, V	KCNQ3	-0.883952	8.43e-05
N-IV	N-I, II, III, V	KCNJ6	-0.628657	0.000396678
N-IV	N-I, II, III, V	ALCAM	0.67847	0.000427719
N-IV	N-I, II, III, V	SPRY4.AS1	-0.625675	0.000536915
N-IV	N-I, II, III, V	ADARB2	-0.78222	0.0007153
N-IV	N-I, II, III, V	FAT3	-0.771449	0.000721143
N-IV	N-I, II, III, V	HS3ST2	-0.636222	0.000793646
N-IV	N-I, II, III, V	VIM	0.634481	0.0013098
N-IV	N-I, II, III, V	CELF2	-0.700214	0.00606465
N-IV	N-I, II, III, V	CRABP1	0.654142	0.00954232
N-IV	N-I, II, III, V	DCC	-0.831405	0.0171391
N-IV	N-I, II, III, V	IGFBPL1	0.603482	0.0200823
N-IV	N-I, II, III, V	SULF2	-0.678311	0.0251666
N-V	N-I, II, III, IV	CD36	1.27425	2.89e-74
N-V	N-I, II, III, IV	TENM3.AS1	1.42652	1.31e-48
N-V	N-I, II, III, IV	NCAM2	1.49022	3.94e-48
N-V	N-I, II, III, IV	LGALS1	0.949263	1.57e-46
N-V	N-I, II, III, IV	MDGA2	1.24155	1.1e-42
N-V	N-I, II, III, IV	TENM3	1.45621	2.63e-40
N-V	N-I, II, III, IV	SGCZ	1.44617	7.69e-39
N-V	N-I, II, III, IV	KCNJ6	0.879482	2.35e-38
N-V	N-I, II, III, IV	INPP4B	1.43552	4.59e-37
N-V	N-I, II, III, IV	DACH1	-1.0835	5.78e-31
N-V	N-I, II, III, IV	SOX4	-1.14961	2.53e-29
N-V	N-I, II, III, IV	SCG2	1.10909	2.67e-28
N-V	N-I, II, III, IV	BLCAP	0.741431	5.64e-28
N-V	N-I, II, III, IV	NEFM	-1.67371	1.82e-27
N-V	N-I, II, III, IV	PARD3	0.905778	3e-26
N-V	N-I, II, III, IV	CDH18	0.843866	5.89e-24
N-V	N-I, II, III, IV	ELAVL2	-1.07305	2.64e-23
N-V	N-I, II, III, IV	LRRC7	0.747312	5.47e-23
N-V	N-I, II, III, IV	VCAN	0.722036	5.54e-23
N-V	N-I, II, III, IV	NEBL	0.687231	4.95e-22
N-V	N-I, II, III, IV	LHFPL6	0.778325	1.74e-21
N-V	N-I, II, III, IV	KCNC2	0.635689	3.02e-20
N-V	N-I, II, III, IV	CADM2	0.720657	4.87e-20
N-V	N-I, II, III, IV	MAML2	0.691502	9.09e-20
N-V	N-I, II, III, IV	EGR1	0.753629	2.18e-19
N-V	N-I, II, III, IV	S100A6	0.612476	7.58e-19
N-V	N-I, II, III, IV	PTPRG	-1.55656	7.91e-19
N-V	N-I, II, III, IV	EFR3B	0.930741	1.59e-18
N-V	N-I, II, III, IV	ID2	0.836166	2.5e-18
N-V	N-I, II, III, IV	ANKS1B	0.674772	3.79e-18
N-V	N-I, II, III, IV	PRKACB	0.606036	6.92e-17
N-V	N-I, II, III, IV	KCNJ3	0.75764	1.92e-16
N-V	N-I, II, III, IV	LY6H	0.67242	2.24e-15
N-V	N-I, II, III, IV	SYT4	0.610298	5.02e-15
N-V	N-I, II, III, IV	NLGN1	0.747723	5.86e-15
N-V	N-I, II, III, IV	ATP8A1	0.660898	1.19e-14
N-V	N-I, II, III, IV	LRRTM4	0.665164	9.39e-14
N-V	N-I, II, III, IV	DPP10	0.660696	1.04e-13
N-V	N-I, II, III, IV	CDH4	0.612333	3.52e-13
N-V	N-I, II, III, IV	VGF	0.742188	2.46e-12
N-V	N-I, II, III, IV	NEFL	-1.21216	5.57e-12
N-V	N-I, II, III, IV	CLSTN2	0.769546	8.13e-11
N-V	N-I, II, III, IV	CDH7	0.865949	1.16e-10
N-V	N-I, II, III, IV	GRIP1	-0.69978	3.12e-10
N-V	N-I, II, III, IV	VPS13A	0.585119	3.2e-09
N-V	N-I, II, III, IV	RBFOX1	-0.833846	7.28e-09
N-V	N-I, II, III, IV	IL1RAPL1	0.639321	2.94e-08
N-V	N-I, II, III, IV	SDK1	-0.81841	1.21e-07
N-V	N-I, II, III, IV	ENOX1	-0.598487	1.69e-06
N-V	N-I, II, III, IV	LRRC4C	0.715163	0.000233766
