## Supplementary Table 4 for "Insights for disease modeling from single cell transcriptomics of iPSC-derived Ngn2-induced neurons and astrocytes across differentiation time and co-culture"

### Sheet: Sheet1
Analysis Type:	PANTHER Overrepresentation Test (Released 20220202)
Annotation Version and Release Date:	GO Ontology database DOI: 10.5281/zenodo.5725227 Released 2021-11-16
Analyzed List:	DN21_fdr01-15vs21.txt (Homo sapiens)
Reference List:	ALL_more003-15vs21.txt (Homo sapiens)
Test Type:	FISHER
Correction:	FDR
GO biological process complete	ALL_more003-15vs21.txt - REFLIST (11585)	DN21_fdr01-15vs21.txt (784)	DN21_fdr01-15vs21.txt (expected)	DN21_fdr01-15vs21.txt (over/under)	DN21_fdr01-15vs21.txt (fold Enrichment)	DN21_fdr01-15vs21.txt (raw P-value)	DN21_fdr01-15vs21.txt (FDR)
cytoplasmic translation (GO:0002181)	114	60	7.71	+	7.78	4.96e-29	6.8e-25
ribosome assembly (GO:0042255)	53	14	3.59	+	3.9	6.31e-05	0.0206
translation (GO:0006412)	317	73	21.45	+	3.4	2.14e-17	1.46e-13
peptide biosynthetic process (GO:0043043)	333	73	22.54	+	3.24	2.09e-16	9.52e-13
amide biosynthetic process (GO:0043604)	413	80	27.95	+	2.86	3.03e-15	1.04e-11
peptide metabolic process (GO:0006518)	418	76	28.29	+	2.69	4.39e-13	1.2e-09
ribonucleoprotein complex subunit organization (GO:0071826)	171	28	11.57	+	2.42	8.58e-05	0.0261
ribonucleoprotein complex assembly (GO:0022618)	165	27	11.17	+	2.42	0.000122	0.0356
cellular amide metabolic process (GO:0043603)	588	90	39.79	+	2.26	1.1e-11	2.51e-08
cell morphogenesis involved in neuron differentiation (GO:0048667)	318	45	21.52	+	2.09	1.45e-05	0.00604
neuron projection morphogenesis (GO:0048812)	348	49	23.55	+	2.08	7.67e-06	0.00362
regulation of nervous system development (GO:0051960)	299	42	20.23	+	2.08	3.65e-05	0.0132
cell projection morphogenesis (GO:0048858)	356	50	24.09	+	2.08	5.95e-06	0.00291
plasma membrane bounded cell projection morphogenesis (GO:0120039)	352	49	23.82	+	2.06	8.84e-06	0.00391
axonogenesis (GO:0007409)	260	36	17.6	+	2.05	0.00015	0.0428
cell part morphogenesis (GO:0032990)	374	50	25.31	+	1.98	2.46e-05	0.00911
regulation of neuron projection development (GO:0010975)	339	44	22.94	+	1.92	0.000109	0.0325
cellular component morphogenesis (GO:0032989)	417	54	28.22	+	1.91	1.86e-05	0.00729
cell morphogenesis involved in differentiation (GO:0000904)	394	51	26.66	+	1.91	3.87e-05	0.0136
neuron projection development (GO:0031175)	486	62	32.89	+	1.89	8.67e-06	0.00396
generation of neurons (GO:0048699)	877	110	59.35	+	1.85	3.13e-09	3.9e-06
neuron development (GO:0048666)	596	74	40.33	+	1.83	2.63e-06	0.00156
neuron differentiation (GO:0030182)	709	86	47.98	+	1.79	7.84e-07	0.000565
neurogenesis (GO:0022008)	958	116	64.83	+	1.79	5.88e-09	6.71e-06
cell morphogenesis (GO:0000902)	502	60	33.97	+	1.77	5.9e-05	0.0197
organonitrogen compound biosynthetic process (GO:1901566)	983	113	66.52	+	1.7	1.63e-07	0.000149
nervous system development (GO:0007399)	1527	172	103.34	+	1.66	9.09e-11	1.78e-07
central nervous system development (GO:0007417)	687	77	46.49	+	1.66	4.3e-05	0.0147
cellular nitrogen compound biosynthetic process (GO:0044271)	1010	110	68.35	+	1.61	2.34e-06	0.00153
cellular macromolecule biosynthetic process (GO:0034645)	1105	117	74.78	+	1.56	4.18e-06	0.00229
cell development (GO:0048468)	1054	111	71.33	+	1.56	8.86e-06	0.0038
macromolecule biosynthetic process (GO:0009059)	1122	118	75.93	+	1.55	4.86e-06	0.00246
anatomical structure morphogenesis (GO:0009653)	1303	130	88.18	+	1.47	1.83e-05	0.00737
cell differentiation (GO:0030154)	2011	197	136.09	+	1.45	1.34e-07	0.000131
system development (GO:0048731)	2535	248	171.55	+	1.45	1.18e-09	1.8e-06
cellular developmental process (GO:0048869)	2067	201	139.88	+	1.44	1.79e-07	0.000153
multicellular organism development (GO:0007275)	2771	267	187.52	+	1.42	7.35e-10	1.26e-06
regulation of developmental process (GO:0050793)	1463	139	99.01	+	1.4	7.31e-05	0.0233
anatomical structure development (GO:0048856)	3017	284	204.17	+	1.39	1.61e-09	2.21e-06
animal organ development (GO:0048513)	1766	166	119.51	+	1.39	1.89e-05	0.00718
developmental process (GO:0032502)	3354	303	226.98	+	1.33	2.15e-08	2.27e-05
multicellular organismal process (GO:0032501)	3556	309	240.65	+	1.28	6.08e-07	0.00049
positive regulation of cellular process (GO:0048522)	3591	307	243.02	+	1.26	3.2e-06	0.00183
positive regulation of biological process (GO:0048518)	3822	324	258.65	+	1.25	2.6e-06	0.00162
negative regulation of biological process (GO:0048519)	3325	278	225.02	+	1.24	7.96e-05	0.0248
regulation of biological process (GO:0050789)	6936	539	469.38	+	1.15	7.26e-07	0.000553
regulation of cellular process (GO:0050794)	6680	517	452.06	+	1.14	4.84e-06	0.00255
biological regulation (GO:0065007)	7354	563	497.67	+	1.13	2.15e-06	0.00147
