## Supplementary Table 5 for "Insights for disease modeling from single cell transcriptomics of iPSC-derived Ngn2-induced neurons and astrocytes across differentiation time and co-culture"

### Sheet: Sheet1
Analysis Type:	PANTHER Overrepresentation Test (Released 20220202)
Annotation Version and Release Date:	GO Ontology database DOI: 10.5281/zenodo.5725227 Released 2021-11-16
Analyzed List:	UP21_fdr01-15vs21.txt (Homo sapiens)
Reference List:	ALL_more003-15vs21.txt (Homo sapiens)
Test Type:	FISHER
Correction:	FDR
GO biological process complete	ALL_more003-15vs21.txt - REFLIST (11585)	UP21_fdr01-15vs21.txt (503)	UP21_fdr01-15vs21.txt (expected)	UP21_fdr01-15vs21.txt (over/under)	UP21_fdr01-15vs21.txt (fold Enrichment)	UP21_fdr01-15vs21.txt (raw P-value)	UP21_fdr01-15vs21.txt (FDR)
intrinsic apoptotic signaling pathway in response to endoplasmic reticulum stress (GO:0070059)	27	8	1.17	+	6.82	7.4e-05	0.0307
locomotory behavior (GO:0007626)	125	19	5.43	+	3.5	7.99e-06	0.00521
negative regulation of neuron death (GO:1901215)	137	18	5.95	+	3.03	7.78e-05	0.0314
regulation of neurotransmitter levels (GO:0001505)	154	20	6.69	+	2.99	3.66e-05	0.0186
chemical synaptic transmission (GO:0007268)	260	31	11.29	+	2.75	1.46e-06	0.00182
anterograde trans-synaptic signaling (GO:0098916)	260	31	11.29	+	2.75	1.46e-06	0.00167
synaptic signaling (GO:0099536)	300	34	13.03	+	2.61	1.85e-06	0.00195
trans-synaptic signaling (GO:0099537)	276	31	11.98	+	2.59	6.32e-06	0.00456
cell-cell adhesion (GO:0098609)	281	29	12.2	+	2.38	6.23e-05	0.0276
regulation of actin filament-based process (GO:0032970)	254	26	11.03	+	2.36	0.000115	0.0416
regulation of ion transport (GO:0043269)	367	37	15.93	+	2.32	5.95e-06	0.00479
cell junction organization (GO:0034330)	339	33	14.72	+	2.24	5.02e-05	0.0237
cell adhesion (GO:0007155)	489	45	21.23	+	2.12	6.26e-06	0.00476
biological adhesion (GO:0022610)	492	45	21.36	+	2.11	6.88e-06	0.00471
nervous system process (GO:0050877)	542	49	23.53	+	2.08	3.78e-06	0.00345
animal organ morphogenesis (GO:0009887)	508	43	22.06	+	1.95	6.75e-05	0.0289
system process (GO:0003008)	847	71	36.78	+	1.93	2.76e-07	0.000539
cell-cell signaling (GO:0007267)	591	49	25.66	+	1.91	3.71e-05	0.0181
movement of cell or subcellular component (GO:0006928)	877	72	38.08	+	1.89	4.45e-07	0.000678
neuron differentiation (GO:0030182)	709	56	30.78	+	1.82	3.2e-05	0.0169
generation of neurons (GO:0048699)	877	67	38.08	+	1.76	1.28e-05	0.00729
nervous system development (GO:0007399)	1527	116	66.3	+	1.75	3.62e-09	2.48e-05
neurogenesis (GO:0022008)	958	72	41.59	+	1.73	1.27e-05	0.00759
regulation of transport (GO:0051049)	1071	78	46.5	+	1.68	1.19e-05	0.0074
cell development (GO:0048468)	1054	73	45.76	+	1.6	0.000115	0.0424
regulation of localization (GO:0032879)	1698	113	73.72	+	1.53	5.23e-06	0.00447
system development (GO:0048731)	2535	167	110.07	+	1.52	1.08e-08	4.95e-05
cellular response to chemical stimulus (GO:0070887)	1444	94	62.7	+	1.5	9.23e-05	0.0351
multicellular organism development (GO:0007275)	2771	179	120.31	+	1.49	1.13e-08	3.86e-05
signaling (GO:0023052)	2595	166	112.67	+	1.47	1.2e-07	0.000275
animal organ development (GO:0048513)	1766	112	76.68	+	1.46	5.29e-05	0.0242
anatomical structure development (GO:0048856)	3017	189	130.99	+	1.44	2.91e-08	7.97e-05
cell communication (GO:0007154)	2667	166	115.8	+	1.43	6.68e-07	0.000915
multicellular organismal process (GO:0032501)	3556	220	154.4	+	1.42	2.2e-09	3.01e-05
cell differentiation (GO:0030154)	2011	122	87.31	+	1.4	0.000127	0.0433
cellular developmental process (GO:0048869)	2067	125	89.75	+	1.39	0.000117	0.0411
developmental process (GO:0032502)	3354	200	145.62	+	1.37	4e-07	0.000685
signal transduction (GO:0007165)	2373	141	103.03	+	1.37	8.14e-05	0.0319
primary metabolic process (GO:0044238)	4978	163	216.14	-	0.75	2.43e-06	0.00238
macromolecule metabolic process (GO:0043170)	4206	136	182.62	-	0.74	1.84e-05	0.0101
