## Supplementary Table 6 for "Insights for disease modeling from single cell transcriptomics of iPSC-derived Ngn2-induced neurons and astrocytes across differentiation time and co-culture"

### Sheet: Sheet1
	DISEASE	COMPARISON	DIRECTION	GENE
	SZ	hiPSC-A0 / hiPSC-AN21	Up in hiPCS-A0	BNIP3L
	SZ	hiPSC-A0 / hiPSC-AN21	Up in hiPCS-A0	CUL9
	SZ	hiPSC-A0 / hiPSC-AN21	Up in hiPCS-A0	MAN2A1
	SZ	hiPSC-A0 / hiPSC-AN21	Up in hiPCS-A0	FOXO3
	SZ	hiPSC-A0 / hiPSC-AN21	Up in hiPCS-A0	CACNA1C
	SZ	hiPSC-A0 / hiPSC-AN21	Up in hiPCS-A0	PDIA3
	SZ	hiPSC-A0 / hiPSC-AN21	Up in hiPCS-A0	RNASEH2C
	SZ	hiPSC-A0 / hiPSC-AN21	Up in hiPCS-A0	NRIP1
	SZ	hiPSC-A0 / hiPSC-AN21	Up in hiPCS-A0	IMMP2L
	SZ	hiPSC-A0 / hiPSC-AN21	Up in hiPCS-A0	PCNX3
	SZ	hiPSC-A0 / hiPSC-AN21	Up in hiPSC-AN21	FOXP1
	SZ	hiPSC-A0 / hiPSC-AN21	Up in hiPSC-AN21	CISD2
	SZ	hiPSC-A0 / hiPSC-AN21	Up in hiPSC-AN21	MSI2
	SZ	hiPSC-A0 / hiPSC-AN21	Up in hiPSC-AN21	UBE2D3-AS1
	SZ	hiPSC-N21 / hiPSC-N21A	Up in hiPSC-N21A	MSI2
	SZ	hiPSC-N21 / hiPSC-N21A	Up in hiPSC-N21A	CUL9
	SZ	hiPSC-N21 / hiPSC-N21A	Up in hiPSC-N21A	CSMD1
	SZ	hiPSC-N21 / hiPSC-N21A	Up in hiPSC-N21A	OPCML
	SZ	hiPSC-N21 / hiPSC-N21A	Up in hiPSC-N21A	DCC
	SZ	hiPSC-N21 / hiPSC-N21A	Up in hiPSC-N21	MAPK3
	SZ	hiPSC-N21 / hiPSC-N21A	Up in hiPSC-N21	NXPH1
	SZ	hiPSC-N21 / hiPSC-N21A	Up in hiPSC-N21	IL1RAPL1
	SZ	hiPSC-N21 / hiPSC-N21A	Up in hiPSC-N21	GALNT17
	SZ	hiPSC-N15 / hiPSC-N21	Up in hiPSC-N21	KLF6
	SZ	hiPSC-N15 / hiPSC-N21	Up in hiPSC-N21	CLCN3
	SZ	hiPSC-N15 / hiPSC-N21	Up in hiPSC-N21	CACNA1C
	SZ	hiPSC-N15 / hiPSC-N21	Up in hiPSC-N21	THAP8
	SZ	hiPSC-N15 / hiPSC-N21	Up in hiPSC-N21	CSMD1
	SZ	hiPSC-N15 / hiPSC-N21	Up in hiPSC-N21	OPCML
	SZ	hiPSC-N15 / hiPSC-N21	Up in hiPSC-N21	DCC
	SZ	hiPSC-N15 / hiPSC-N21	Up in hiPSC-N15	SP4
	SZ	hiPSC-N15 / hiPSC-N21	Up in hiPSC-N15	MAN2A1
	SZ	hiPSC-N15 / hiPSC-N21	Up in hiPSC-N15	ENOX1
	SZ	hiPSC-N15 / hiPSC-N21	Up in hiPSC-N15	PAK6
	SZ	hiPSC-N15 / hiPSC-N21	Up in hiPSC-N15	RERE
	SZ	hiPSC-N15 / hiPSC-N21	Up in hiPSC-N15	PTPRK
	SZ	hiPSC-N15 / hiPSC-N21	Up in hiPSC-N15	MSI2
	SZ	hiPSC-N15 / hiPSC-N21	Up in hiPSC-N15	ZNF804A
	SZ	hiPSC-N15 / hiPSC-N21	Up in hiPSC-N15	MLXIP
	SZ	hiPSC-N15 / hiPSC-N21	Up in hiPSC-N15	PCGF3
	SZ	hiPSC-N15 / hiPSC-N21	Up in hiPSC-N15	EYS
	SZ	hiPSC-N / hiPSC-A	Up in hiPSC-N	MAD1L1
	SZ	hiPSC-N / hiPSC-A	Up in hiPSC-N	GRAMD1B
	SZ	hiPSC-N / hiPSC-A	Up in hiPSC-N	SNAP91
	SZ	hiPSC-N / hiPSC-A	Up in hiPSC-N	EPN2
	SZ	hiPSC-N / hiPSC-A	Up in hiPSC-N	WSCD2
	SZ	hiPSC-N / hiPSC-A	Up in hiPSC-N	NEBL
	SZ	hiPSC-N / hiPSC-A	Up in hiPSC-N	DDHD2
	SZ	hiPSC-N / hiPSC-A	Up in hiPSC-N	CACNA1I
	SZ	hiPSC-N / hiPSC-A	Up in hiPSC-N	SETD6
	SZ	hiPSC-N / hiPSC-A	Up in hiPSC-N	SP4
	SZ	hiPSC-N / hiPSC-A	Up in hiPSC-N	CLCN3
	SZ	hiPSC-N / hiPSC-A	Up in hiPSC-N	SF3B1
	SZ	hiPSC-N / hiPSC-A	Up in hiPSC-N	KANSL1
	SZ	hiPSC-N / hiPSC-A	Up in hiPSC-N	ENOX1
	SZ	hiPSC-N / hiPSC-A	Up in hiPSC-N	NXPH1
	SZ	hiPSC-N / hiPSC-A	Up in hiPSC-N	KIAA1549
	SZ	hiPSC-N / hiPSC-A	Up in hiPSC-N	BCL11B
	SZ	hiPSC-N / hiPSC-A	Up in hiPSC-N	LRRC4B
	SZ	hiPSC-N / hiPSC-A	Up in hiPSC-N	ADGRB3
	SZ	hiPSC-N / hiPSC-A	Up in hiPSC-N	GABBR2
	SZ	hiPSC-N / hiPSC-A	Up in hiPSC-N	PAK6
	SZ	hiPSC-N / hiPSC-A	Up in hiPSC-N	RERE
	SZ	hiPSC-N / hiPSC-A	Up in hiPSC-N	CNTN4
	SZ	hiPSC-N / hiPSC-A	Up in hiPSC-N	NLGN4X
	SZ	hiPSC-N / hiPSC-A	Up in hiPSC-N	GPM6A
	SZ	hiPSC-N / hiPSC-A	Up in hiPSC-N	GRM1
	SZ	hiPSC-N / hiPSC-A	Up in hiPSC-N	ALMS1P1
	SZ	hiPSC-N / hiPSC-A	Up in hiPSC-N	THOC7
	SZ	hiPSC-N / hiPSC-A	Up in hiPSC-N	SLC9B1
	SZ	hiPSC-N / hiPSC-A	Up in hiPSC-N	IL1RAPL1
	SZ	hiPSC-N / hiPSC-A	Up in hiPSC-N	INO80E
	SZ	hiPSC-N / hiPSC-A	Up in hiPSC-N	ZNF804A
	SZ	hiPSC-N / hiPSC-A	Up in hiPSC-N	EMB
	SZ	hiPSC-N / hiPSC-A	Up in hiPSC-N	SGCD
	SZ	hiPSC-N / hiPSC-A	Up in hiPSC-N	FOXN2
	SZ	hiPSC-N / hiPSC-A	Up in hiPSC-N	NEGR1
	SZ	hiPSC-N / hiPSC-A	Up in hiPSC-N	ATP2A2
	SZ	hiPSC-N / hiPSC-A	Up in hiPSC-N	ASPHD1
	SZ	hiPSC-N / hiPSC-A	Up in hiPSC-N	MLXIP
	SZ	hiPSC-N / hiPSC-A	Up in hiPSC-N	R3HDM2
	SZ	hiPSC-N / hiPSC-A	Up in hiPSC-N	NRIP1
	SZ	hiPSC-N / hiPSC-A	Up in hiPSC-N	PJA1
	SZ	hiPSC-N / hiPSC-A	Up in hiPSC-N	CSMD1
	SZ	hiPSC-N / hiPSC-A	Up in hiPSC-N	CALN1
	SZ	hiPSC-N / hiPSC-A	Up in hiPSC-N	GRIN2A
	SZ	hiPSC-N / hiPSC-A	Up in hiPSC-N	OPCML
	SZ	hiPSC-N / hiPSC-A	Up in hiPSC-N	PDE4B
	SZ	hiPSC-N / hiPSC-A	Up in hiPSC-N	GALNT17
	SZ	hiPSC-N / hiPSC-A	Up in hiPSC-N	PCGF3
	SZ	hiPSC-N / hiPSC-A	Up in hiPSC-N	MYT1L
	SZ	hiPSC-N / hiPSC-A	Up in hiPSC-N	MAPT
	SZ	hiPSC-N / hiPSC-A	Up in hiPSC-N	DCC
	SZ	hiPSC-N / hiPSC-A	Up in hiPSC-N	EYS
	SZ	hiPSC-N / hiPSC-A	Up in hiPSC-N	ZNF823
	SZ	hiPSC-N / hiPSC-A	Up in hiPSC-N	FAM216A
	SZ	hiPSC-N / hiPSC-A	Up in hiPSC-N	DNAH10OS
	SZ	hiPSC-N / hiPSC-A	Up in hiPSC-A	ELAC2
	SZ	hiPSC-N / hiPSC-A	Up in hiPSC-A	KLF6
	SZ	hiPSC-N / hiPSC-A	Up in hiPSC-A	NDFIP2
	SZ	hiPSC-N / hiPSC-A	Up in hiPSC-A	BNIP3L
	SZ	hiPSC-N / hiPSC-A	Up in hiPSC-A	MAN2A1
	SZ	hiPSC-N / hiPSC-A	Up in hiPSC-A	FOXP1
	SZ	hiPSC-N / hiPSC-A	Up in hiPSC-A	ACTR1B
	SZ	hiPSC-N / hiPSC-A	Up in hiPSC-A	AKT3
	SZ	hiPSC-N / hiPSC-A	Up in hiPSC-A	FOXO3
	SZ	hiPSC-N / hiPSC-A	Up in hiPSC-A	BCL2L12
	SZ	hiPSC-N / hiPSC-A	Up in hiPSC-A	IRF3
	SZ	hiPSC-N / hiPSC-A	Up in hiPSC-A	TMTC1
	SZ	hiPSC-N / hiPSC-A	Up in hiPSC-A	SLC39A8
	SZ	hiPSC-N / hiPSC-A	Up in hiPSC-A	FURIN
	SZ	hiPSC-N / hiPSC-A	Up in hiPSC-A	SFXN5
	SZ	hiPSC-N / hiPSC-A	Up in hiPSC-A	ZCCHC7
	SZ	hiPSC-N / hiPSC-A	Up in hiPSC-A	PTPRK
	SZ	hiPSC-N / hiPSC-A	Up in hiPSC-A	MSI2
	SZ	hiPSC-N / hiPSC-A	Up in hiPSC-A	PDIA3
	SZ	hiPSC-N / hiPSC-A	Up in hiPSC-A	GATAD2A
	SZ	hiPSC-N / hiPSC-A	Up in hiPSC-A	RNASEH2C
	SZ	hiPSC-N / hiPSC-A	Up in hiPSC-A	LSM1
	SZ	hiPSC-N / hiPSC-A	Up in hiPSC-A	HYI
	SZ	hiPSC-N / hiPSC-A	Up in hiPSC-A	IMMP2L
	SZ	hiPSC-N / hiPSC-A	Up in hiPSC-A	PCNX3
	SZ	hiPSC-N / hiPSC-A	Up in hiPSC-A	TXNRD1
	ASD	hiPSC-A0 / hiPSC-AN21	Up in hiPCS-A0	TRIO
	ASD	hiPSC-A0 / hiPSC-AN21	Up in hiPCS-A0	ACTB
	ASD	hiPSC-A0 / hiPSC-AN21	Up in hiPCS-A0	RIMS1
	ASD	hiPSC-A0 / hiPSC-AN21	Up in hiPCS-A0	HDLBP
	ASD	hiPSC-A0 / hiPSC-AN21	Up in hiPCS-A0	TEK
	ASD	hiPSC-A0 / hiPSC-AN21	Up in hiPCS-A0	TSHZ3
	ASD	hiPSC-A0 / hiPSC-AN21	Up in hiPCS-A0	USP9X
	ASD	hiPSC-A0 / hiPSC-AN21	Up in hiPCS-A0	SMARCA4
	ASD	hiPSC-A0 / hiPSC-AN21	Up in hiPCS-A0	PHF21A
	ASD	hiPSC-A0 / hiPSC-AN21	Up in hiPCS-A0	CACNA1C
	ASD	hiPSC-A0 / hiPSC-AN21	Up in hiPCS-A0	KCNB1
	ASD	hiPSC-A0 / hiPSC-AN21	Up in hiPCS-A0	NIPBL
	ASD	hiPSC-A0 / hiPSC-AN21	Up in hiPCS-A0	MAP1A
	ASD	hiPSC-A0 / hiPSC-AN21	Up in hiPCS-A0	TBL1XR1
	ASD	hiPSC-A0 / hiPSC-AN21	Up in hiPCS-A0	MBD5
	ASD	hiPSC-A0 / hiPSC-AN21	Up in hiPSC-AN21	CELF4
	ASD	hiPSC-A0 / hiPSC-AN21	Up in hiPSC-AN21	FOXP1
	ASD	hiPSC-A0 / hiPSC-AN21	Up in hiPSC-AN21	CTNNB1
	ASD	hiPSC-A0 / hiPSC-AN21	Up in hiPSC-AN21	DHCR7
	ASD	hiPSC-A0 / hiPSC-AN21	Up in hiPSC-AN21	TCF4
	ASD	hiPSC-N21 / hiPSC-N21A	Up in hiPSC-N21A	NRXN3
	ASD	hiPSC-N21 / hiPSC-N21A	Up in hiPSC-N21A	RIMS1
	ASD	hiPSC-N21 / hiPSC-N21A	Up in hiPSC-N21A	DPYSL2
	ASD	hiPSC-N21 / hiPSC-N21A	Up in hiPSC-N21A	MKX
	ASD	hiPSC-N21 / hiPSC-N21A	Up in hiPSC-N21A	BRAF
	ASD	hiPSC-N21 / hiPSC-N21A	Up in hiPSC-N21A	NBEA
	ASD	hiPSC-N21 / hiPSC-N21A	Up in hiPSC-N21A	HRAS
	ASD	hiPSC-N21 / hiPSC-N21A	Up in hiPSC-N21A	GRIN2B
	ASD	hiPSC-N21 / hiPSC-N21A	Up in hiPSC-N21	EBF3
	ASD	hiPSC-N21 / hiPSC-N21A	Up in hiPSC-N21	KDM5B
	ASD	hiPSC-N21 / hiPSC-N21A	Up in hiPSC-N21	DNMT3A
	ASD	hiPSC-N21 / hiPSC-N21A	Up in hiPSC-N21	SMARCA4
	ASD	hiPSC-N21 / hiPSC-N21A	Up in hiPSC-N21	FOXP2
	ASD	hiPSC-N21 / hiPSC-N21A	Up in hiPSC-N21	CASZ1
	ASD	hiPSC-N21 / hiPSC-N21A	Up in hiPSC-N21	SOX5
	ASD	hiPSC-N21 / hiPSC-N21A	Up in hiPSC-N21	SETBP1
	ASD	hiPSC-N21 / hiPSC-N21A	Up in hiPSC-N21	SETD5
	ASD	hiPSC-N21 / hiPSC-N21A	Up in hiPSC-N21	PTEN
	ASD	hiPSC-N21 / hiPSC-N21A	Up in hiPSC-N21	EHMT1
	ASD	hiPSC-N15 / hiPSC-N21	Up in hiPSC-N21	NRXN2
	ASD	hiPSC-N15 / hiPSC-N21	Up in hiPSC-N21	UBE3A
	ASD	hiPSC-N15 / hiPSC-N21	Up in hiPSC-N21	DNMT3A
	ASD	hiPSC-N15 / hiPSC-N21	Up in hiPSC-N21	DLG4
	ASD	hiPSC-N15 / hiPSC-N21	Up in hiPSC-N21	SCN2A
	ASD	hiPSC-N15 / hiPSC-N21	Up in hiPSC-N21	TCF7L2
	ASD	hiPSC-N15 / hiPSC-N21	Up in hiPSC-N21	CACNA1C
	ASD	hiPSC-N15 / hiPSC-N21	Up in hiPSC-N21	PTEN
	ASD	hiPSC-N15 / hiPSC-N21	Up in hiPSC-N21	PACS1
	ASD	hiPSC-N15 / hiPSC-N21	Up in hiPSC-N21	TBL1XR1
	ASD	hiPSC-N15 / hiPSC-N21	Up in hiPSC-N21	RELN
	ASD	hiPSC-N15 / hiPSC-N21	Up in hiPSC-N21	MAGEL2
	ASD	hiPSC-N15 / hiPSC-N21	Up in hiPSC-N15	CSDE1
	ASD	hiPSC-N15 / hiPSC-N21	Up in hiPSC-N15	AP2S1
	ASD	hiPSC-N15 / hiPSC-N21	Up in hiPSC-N15	ARID1B
	ASD	hiPSC-N15 / hiPSC-N21	Up in hiPSC-N15	RFX3
	ASD	hiPSC-N15 / hiPSC-N21	Up in hiPSC-N15	DPYSL2
	ASD	hiPSC-N15 / hiPSC-N21	Up in hiPSC-N15	KDM5B
	ASD	hiPSC-N15 / hiPSC-N21	Up in hiPSC-N15	KMT2A
	ASD	hiPSC-N15 / hiPSC-N21	Up in hiPSC-N15	SOX5
	ASD	hiPSC-N15 / hiPSC-N21	Up in hiPSC-N15	CAPRIN1
	ASD	hiPSC-N15 / hiPSC-N21	Up in hiPSC-N15	RERE
	ASD	hiPSC-N15 / hiPSC-N21	Up in hiPSC-N15	TRIP12
	ASD	hiPSC-N15 / hiPSC-N21	Up in hiPSC-N15	BRAF
	ASD	hiPSC-N15 / hiPSC-N21	Up in hiPSC-N15	TAOK1
	ASD	hiPSC-N15 / hiPSC-N21	Up in hiPSC-N15	WDFY3
	ASD	hiPSC-N15 / hiPSC-N21	Up in hiPSC-N15	CHD7
	ASD	hiPSC-N15 / hiPSC-N21	Up in hiPSC-N15	HRAS
	ASD	hiPSC-N15 / hiPSC-N21	Up in hiPSC-N15	NRXN1
	ASD	hiPSC-N15 / hiPSC-N21	Up in hiPSC-N15	KCNQ3
	ASD	hiPSC-N15 / hiPSC-N21	Up in hiPSC-N15	ELAVL3
	ASD	hiPSC-N15 / hiPSC-N21	Up in hiPSC-N15	TCF4
	ASD	hiPSC-N15 / hiPSC-N21	Up in hiPSC-N15	NF1
	ASD	hiPSC-N15 / hiPSC-N21	Up in hiPSC-N15	MBD5
	ASD	hiPSC-N / hiPSC-A	Up in hiPSC-N	KMT2E
	ASD	hiPSC-N / hiPSC-A	Up in hiPSC-N	SYN1
	ASD	hiPSC-N / hiPSC-A	Up in hiPSC-N	CDKL5
	ASD	hiPSC-N / hiPSC-A	Up in hiPSC-N	CSDE1
	ASD	hiPSC-N / hiPSC-A	Up in hiPSC-N	SPAST
	ASD	hiPSC-N / hiPSC-A	Up in hiPSC-N	NRXN3
	ASD	hiPSC-N / hiPSC-A	Up in hiPSC-N	ARID1B
	ASD	hiPSC-N / hiPSC-A	Up in hiPSC-N	NEXMIF
	ASD	hiPSC-N / hiPSC-A	Up in hiPSC-N	KMT2C
	ASD	hiPSC-N / hiPSC-A	Up in hiPSC-N	RFX3
	ASD	hiPSC-N / hiPSC-A	Up in hiPSC-N	NCOA1
	ASD	hiPSC-N / hiPSC-A	Up in hiPSC-N	ATRX
	ASD	hiPSC-N / hiPSC-A	Up in hiPSC-N	DPYSL2
	ASD	hiPSC-N / hiPSC-A	Up in hiPSC-N	TCF20
	ASD	hiPSC-N / hiPSC-A	Up in hiPSC-N	CHD8
	ASD	hiPSC-N / hiPSC-A	Up in hiPSC-N	ZMYND8
	ASD	hiPSC-N / hiPSC-A	Up in hiPSC-N	ADNP
	ASD	hiPSC-N / hiPSC-A	Up in hiPSC-N	CORO1A
	ASD	hiPSC-N / hiPSC-A	Up in hiPSC-N	CTCF
	ASD	hiPSC-N / hiPSC-A	Up in hiPSC-N	EBF3
	ASD	hiPSC-N / hiPSC-A	Up in hiPSC-N	RAI1
	ASD	hiPSC-N / hiPSC-A	Up in hiPSC-N	KMT5B
	ASD	hiPSC-N / hiPSC-A	Up in hiPSC-N	NRXN2
	ASD	hiPSC-N / hiPSC-A	Up in hiPSC-N	ALDH5A1
	ASD	hiPSC-N / hiPSC-A	Up in hiPSC-N	PPP2R5D
	ASD	hiPSC-N / hiPSC-A	Up in hiPSC-N	UBE3A
	ASD	hiPSC-N / hiPSC-A	Up in hiPSC-N	KDM5B
	ASD	hiPSC-N / hiPSC-A	Up in hiPSC-N	KMT2A
	ASD	hiPSC-N / hiPSC-A	Up in hiPSC-N	DNMT3A
	ASD	hiPSC-N / hiPSC-A	Up in hiPSC-N	BCL11A
	ASD	hiPSC-N / hiPSC-A	Up in hiPSC-N	KANSL1
	ASD	hiPSC-N / hiPSC-A	Up in hiPSC-N	TEK
	ASD	hiPSC-N / hiPSC-A	Up in hiPSC-N	GRIA2
	ASD	hiPSC-N / hiPSC-A	Up in hiPSC-N	BAZ2B
	ASD	hiPSC-N / hiPSC-A	Up in hiPSC-N	UPF3B
	ASD	hiPSC-N / hiPSC-A	Up in hiPSC-N	PRR12
	ASD	hiPSC-N / hiPSC-A	Up in hiPSC-N	SMARCA4
	ASD	hiPSC-N / hiPSC-A	Up in hiPSC-N	GNAI1
	ASD	hiPSC-N / hiPSC-A	Up in hiPSC-N	CASZ1
	ASD	hiPSC-N / hiPSC-A	Up in hiPSC-N	ARHGEF9
	ASD	hiPSC-N / hiPSC-A	Up in hiPSC-N	KDM6B
	ASD	hiPSC-N / hiPSC-A	Up in hiPSC-N	DLG4
	ASD	hiPSC-N / hiPSC-A	Up in hiPSC-N	SOX5
	ASD	hiPSC-N / hiPSC-A	Up in hiPSC-N	SCN2A
	ASD	hiPSC-N / hiPSC-A	Up in hiPSC-N	STXBP1
	ASD	hiPSC-N / hiPSC-A	Up in hiPSC-N	SMARCC2
	ASD	hiPSC-N / hiPSC-A	Up in hiPSC-N	ASXL3
	ASD	hiPSC-N / hiPSC-A	Up in hiPSC-N	CACNA1A
	ASD	hiPSC-N / hiPSC-A	Up in hiPSC-N	RERE
	ASD	hiPSC-N / hiPSC-A	Up in hiPSC-N	POGZ
	ASD	hiPSC-N / hiPSC-A	Up in hiPSC-N	SCN1A
	ASD	hiPSC-N / hiPSC-A	Up in hiPSC-N	TBCK
	ASD	hiPSC-N / hiPSC-A	Up in hiPSC-N	ANK2
	ASD	hiPSC-N / hiPSC-A	Up in hiPSC-N	GABRB2
	ASD	hiPSC-N / hiPSC-A	Up in hiPSC-N	PHIP
	ASD	hiPSC-N / hiPSC-A	Up in hiPSC-N	GIGYF1
	ASD	hiPSC-N / hiPSC-A	Up in hiPSC-N	NLGN4X
	ASD	hiPSC-N / hiPSC-A	Up in hiPSC-N	CASK
	ASD	hiPSC-N / hiPSC-A	Up in hiPSC-N	LRRC4C
	ASD	hiPSC-N / hiPSC-A	Up in hiPSC-N	ANK3
	ASD	hiPSC-N / hiPSC-A	Up in hiPSC-N	SETBP1
	ASD	hiPSC-N / hiPSC-A	Up in hiPSC-N	NR4A2
	ASD	hiPSC-N / hiPSC-A	Up in hiPSC-N	AFF2
	ASD	hiPSC-N / hiPSC-A	Up in hiPSC-N	CACNA2D3
	ASD	hiPSC-N / hiPSC-A	Up in hiPSC-N	DYRK1A
	ASD	hiPSC-N / hiPSC-A	Up in hiPSC-N	BRAF
	ASD	hiPSC-N / hiPSC-A	Up in hiPSC-N	AUTS2
	ASD	hiPSC-N / hiPSC-A	Up in hiPSC-N	KCNB1
	ASD	hiPSC-N / hiPSC-A	Up in hiPSC-N	DIP2A
	ASD	hiPSC-N / hiPSC-A	Up in hiPSC-N	TAOK1
	ASD	hiPSC-N / hiPSC-A	Up in hiPSC-N	SHANK2
	ASD	hiPSC-N / hiPSC-A	Up in hiPSC-N	WDFY3
	ASD	hiPSC-N / hiPSC-A	Up in hiPSC-N	NAA15
	ASD	hiPSC-N / hiPSC-A	Up in hiPSC-N	NIPBL
	ASD	hiPSC-N / hiPSC-A	Up in hiPSC-N	PCDH19
	ASD	hiPSC-N / hiPSC-A	Up in hiPSC-N	TSC1
	ASD	hiPSC-N / hiPSC-A	Up in hiPSC-N	GABRB3
	ASD	hiPSC-N / hiPSC-A	Up in hiPSC-N	SETD5
	ASD	hiPSC-N / hiPSC-A	Up in hiPSC-N	MECP2
	ASD	hiPSC-N / hiPSC-A	Up in hiPSC-N	NLGN2
	ASD	hiPSC-N / hiPSC-A	Up in hiPSC-N	CHD3
	ASD	hiPSC-N / hiPSC-A	Up in hiPSC-N	KIAA0232
	ASD	hiPSC-N / hiPSC-A	Up in hiPSC-N	CHD7
	ASD	hiPSC-N / hiPSC-A	Up in hiPSC-N	DSCAM
	ASD	hiPSC-N / hiPSC-A	Up in hiPSC-N	NBEA
	ASD	hiPSC-N / hiPSC-A	Up in hiPSC-N	HECTD4
	ASD	hiPSC-N / hiPSC-A	Up in hiPSC-N	BRSK2
	ASD	hiPSC-N / hiPSC-A	Up in hiPSC-N	HRAS
	ASD	hiPSC-N / hiPSC-A	Up in hiPSC-N	PACS1
	ASD	hiPSC-N / hiPSC-A	Up in hiPSC-N	DEAF1
	ASD	hiPSC-N / hiPSC-A	Up in hiPSC-N	NRXN1
	ASD	hiPSC-N / hiPSC-A	Up in hiPSC-N	KCNQ3
	ASD	hiPSC-N / hiPSC-A	Up in hiPSC-N	MYT1L
	ASD	hiPSC-N / hiPSC-A	Up in hiPSC-N	ZNF292
	ASD	hiPSC-N / hiPSC-A	Up in hiPSC-N	RELN
	ASD	hiPSC-N / hiPSC-A	Up in hiPSC-N	NLGN3
	ASD	hiPSC-N / hiPSC-A	Up in hiPSC-N	ELAVL3
	ASD	hiPSC-N / hiPSC-A	Up in hiPSC-N	NF1
	ASD	hiPSC-N / hiPSC-A	Up in hiPSC-N	DYNC1H1
	ASD	hiPSC-N / hiPSC-A	Up in hiPSC-N	PSMD12
	ASD	hiPSC-N / hiPSC-A	Up in hiPSC-N	SYNGAP1
	ASD	hiPSC-N / hiPSC-A	Up in hiPSC-N	PHF2
	ASD	hiPSC-N / hiPSC-A	Up in hiPSC-N	CACNA1E
	ASD	hiPSC-N / hiPSC-A	Up in hiPSC-N	SLC9A6
	ASD	hiPSC-N / hiPSC-A	Up in hiPSC-N	GIGYF2
	ASD	hiPSC-N / hiPSC-A	Up in hiPSC-N	MBD5
	ASD	hiPSC-N / hiPSC-A	Up in hiPSC-N	SHANK3
	ASD	hiPSC-N / hiPSC-A	Up in hiPSC-N	MAGEL2
	ASD	hiPSC-N / hiPSC-A	Up in hiPSC-N	GRIN2B
	ASD	hiPSC-N / hiPSC-A	Up in hiPSC-A	CUL3
	ASD	hiPSC-N / hiPSC-A	Up in hiPSC-A	TRIO
	ASD	hiPSC-N / hiPSC-A	Up in hiPSC-A	AP2S1
	ASD	hiPSC-N / hiPSC-A	Up in hiPSC-A	NCKAP1
	ASD	hiPSC-N / hiPSC-A	Up in hiPSC-A	ACTB
	ASD	hiPSC-N / hiPSC-A	Up in hiPSC-A	MEF2C
	ASD	hiPSC-N / hiPSC-A	Up in hiPSC-A	POMGNT1
	ASD	hiPSC-N / hiPSC-A	Up in hiPSC-A	TM9SF4
	ASD	hiPSC-N / hiPSC-A	Up in hiPSC-A	BCKDK
	ASD	hiPSC-N / hiPSC-A	Up in hiPSC-A	DMPK
	ASD	hiPSC-N / hiPSC-A	Up in hiPSC-A	PPP1R9B
	ASD	hiPSC-N / hiPSC-A	Up in hiPSC-A	PTK7
	ASD	hiPSC-N / hiPSC-A	Up in hiPSC-A	FOXP1
	ASD	hiPSC-N / hiPSC-A	Up in hiPSC-A	PHF3
	ASD	hiPSC-N / hiPSC-A	Up in hiPSC-A	IRF2BPL
	ASD	hiPSC-N / hiPSC-A	Up in hiPSC-A	USP9X
	ASD	hiPSC-N / hiPSC-A	Up in hiPSC-A	MBOAT7
	ASD	hiPSC-N / hiPSC-A	Up in hiPSC-A	EIF3G
	ASD	hiPSC-N / hiPSC-A	Up in hiPSC-A	TRAF7
	ASD	hiPSC-N / hiPSC-A	Up in hiPSC-A	VPS13B
	ASD	hiPSC-N / hiPSC-A	Up in hiPSC-A	MEIS2
	ASD	hiPSC-N / hiPSC-A	Up in hiPSC-A	TCF7L2
	ASD	hiPSC-N / hiPSC-A	Up in hiPSC-A	NR3C2
	ASD	hiPSC-N / hiPSC-A	Up in hiPSC-A	TRIP12
	ASD	hiPSC-N / hiPSC-A	Up in hiPSC-A	SKI
	ASD	hiPSC-N / hiPSC-A	Up in hiPSC-A	NACC1
	ASD	hiPSC-N / hiPSC-A	Up in hiPSC-A	MAP1A
	ASD	hiPSC-N / hiPSC-A	Up in hiPSC-A	ANKRD11
	ASD	hiPSC-N / hiPSC-A	Up in hiPSC-A	CTNNB1
	ASD	hiPSC-N / hiPSC-A	Up in hiPSC-A	SIN3A
	ASD	hiPSC-N / hiPSC-A	Up in hiPSC-A	PTEN
	ASD	hiPSC-N / hiPSC-A	Up in hiPSC-A	CHD2
	ASD	hiPSC-N / hiPSC-A	Up in hiPSC-A	TBL1XR1
	ASD	hiPSC-N / hiPSC-A	Up in hiPSC-A	PTPN11
	ASD	hiPSC-N / hiPSC-A	Up in hiPSC-A	ZBTB20
	ASD	hiPSC-N / hiPSC-A	Up in hiPSC-A	SRPRA
	ASD	hiPSC-N / hiPSC-A	Up in hiPSC-A	TCF4
	ASD	hiPSC-N / hiPSC-A	Up in hiPSC-A	DDX3X
	ASD	hiPSC-N / hiPSC-A	Up in hiPSC-A	ADSL
	AD	hiPSC-A0 / hiPSC-AN21	Up in hiPCS-A0	GRN
	AD	hiPSC-A0 / hiPSC-AN21	Up in hiPCS-A0	PICALM
	AD	hiPSC-A0 / hiPSC-AN21	Up in hiPCS-A0	APH1B
	AD	hiPSC-A0 / hiPSC-AN21	Up in hiPCS-A0	CD2AP
	AD	hiPSC-A0 / hiPSC-AN21	Up in hiPSC-AN21	CASS4
	AD	hiPSC-A0 / hiPSC-AN21	Up in hiPSC-AN21	APOE
	AD	hiPSC-A0 / hiPSC-AN21	Up in hiPSC-AN21	CLU
	AD	hiPSC-N21 / hiPSC-N21A	Up in hiPSC-N21A	no genes
	AD	hiPSC-N21 / hiPSC-N21A	Up in hiPSC-N21	BIN1
	AD	hiPSC-N15 / hiPSC-N21	Up in hiPSC-N21	no genes
	AD	hiPSC-N15 / hiPSC-N21	Up in hiPSC-N15	ADAM10
	AD	hiPSC-N / hiPSC-A	Up in hiPSC-N	RABEP1
	AD	hiPSC-N / hiPSC-A	Up in hiPSC-N	ABCA7
	AD	hiPSC-N / hiPSC-A	Up in hiPSC-N	MADD
	AD	hiPSC-N / hiPSC-A	Up in hiPSC-N	BIN1
	AD	hiPSC-N / hiPSC-A	Up in hiPSC-N	SORL1
	AD	hiPSC-N / hiPSC-A	Up in hiPSC-N	NYAP1
	AD	hiPSC-N / hiPSC-A	Up in hiPSC-N	TSPOAP1-AS1
	AD	hiPSC-N / hiPSC-A	Up in hiPSC-A	GRN
	AD	hiPSC-N / hiPSC-A	Up in hiPSC-A	FERMT2
	AD	hiPSC-N / hiPSC-A	Up in hiPSC-A	PICALM
	AD	hiPSC-N / hiPSC-A	Up in hiPSC-A	CASS4
	AD	hiPSC-N / hiPSC-A	Up in hiPSC-A	RIN3
	AD	hiPSC-N / hiPSC-A	Up in hiPSC-A	CLU
	AD	hiPSC-N / hiPSC-A	Up in hiPSC-A	APOE
	AD	hiPSC-N / hiPSC-A	Up in hiPSC-A	APH1B
	AD	hiPSC-N / hiPSC-A	Up in hiPSC-A	TNIP1
	AD	hiPSC-N / hiPSC-A	Up in hiPSC-A	SHARPIN
	AD	hiPSC-N / hiPSC-A	Up in hiPSC-A	AGRN
	AD	hiPSC-N / hiPSC-A	Up in hiPSC-A	CD2AP
