## Supplementary Table 8 for "Insights for disease modeling from single cell transcriptomics of iPSC-derived Ngn2-induced neurons and astrocytes across differentiation time and co-culture"

### Sheet: Sheet1
Analysis Type:	PANTHER Overrepresentation Test (Released 20220202)
Annotation Version and Release Date:	GO Ontology database DOI: 10.5281/zenodo.5725227 Released 2020-11-01
Analyzed List:	UP-in-N21Ast-01-cpc-003.txt (Homo sapiens)
Reference List:	ALL-not-up-in-astro-0001-cpc003.txt (Homo sapiens)
Test Type:	FISHER
Correction:	FDR
GO biological process complete	ALL-not-up-in-astro-0001-cpc003.txt - REFLIST (8673)	UP-in-N21Ast-01-cpc-003.txt (313)	UP-in-N21Ast-01-cpc-003.txt (expected)	UP-in-N21Ast-01-cpc-003.txt (over/under)	UP-in-N21Ast-01-cpc-003.txt (fold Enrichment)	UP-in-N21Ast-01-cpc-003.txt (raw P-value)	UP-in-N21Ast-01-cpc-003.txt (FDR)
regulation of metal ion transport (GO:0010959)	176	21	6.35	+	3.31	4.67e-06	0.0197
regulation of ion transport (GO:0043269)	311	30	11.22	+	2.67	2.55e-06	0.0161
system process (GO:0003008)	675	47	24.36	+	1.93	2.77e-05	0.0438
response to external stimulus (GO:0009605)	763	53	27.54	+	1.92	7.71e-06	0.0244
regulation of transport (GO:0051049)	788	53	28.44	+	1.86	1.71e-05	0.0361
cell communication (GO:0007154)	1970	109	71.1	+	1.53	2.1e-06	0.0266
signal transduction (GO:0007165)	1714	94	61.86	+	1.52	2.08e-05	0.0376
regulation of biological quality (GO:0065008)	1718	94	62	+	1.52	2.84e-05	0.0399
signaling (GO:0023052)	1919	104	69.25	+	1.5	9.36e-06	0.0237
