## Supplementary Table 9 for "Insights for disease modeling from single cell transcriptomics of iPSC-derived Ngn2-induced neurons and astrocytes across differentiation time and co-culture"

### Sheet: Sheet1
Analysis Type:	PANTHER Overrepresentation Test (Released 20220202)
Annotation Version and Release Date:	GO Ontology database DOI: 10.5281/zenodo.5725227 Released 2020-11-01
Analyzed List:	DN-in-N21Ast-01-cpc-003.txt (Homo sapiens)
Reference List:	ALL-cpc-003.txt (Homo sapiens)
Test Type:	FISHER
Correction:	FDR
GO biological process complete	ALL-cpc-003.txt - REFLIST (12060)	DN-in-N21Ast-01-cpc-003.txt (425)	DN-in-N21Ast-01-cpc-003.txt (expected)	DN-in-N21Ast-01-cpc-003.txt (over/under)	DN-in-N21Ast-01-cpc-003.txt (fold Enrichment)	DN-in-N21Ast-01-cpc-003.txt (raw P-value)	DN-in-N21Ast-01-cpc-003.txt (FDR)
central nervous system neuron axonogenesis (GO:0021955)	32	8	1.13	+	7.09	4.98e-05	0.0317
axon guidance (GO:0007411)	178	20	6.27	+	3.19	1.37e-05	0.0128
neuron projection guidance (GO:0097485)	179	20	6.31	+	3.17	1.48e-05	0.0129
axon development (GO:0061564)	308	30	10.85	+	2.76	1.57e-06	0.00219
axonogenesis (GO:0007409)	278	26	9.8	+	2.65	1.52e-05	0.0125
cell morphogenesis involved in neuron differentiation (GO:0048667)	341	29	12.02	+	2.41	2.81e-05	0.0196
cell morphogenesis involved in differentiation (GO:0000904)	420	33	14.8	+	2.23	4.96e-05	0.033
neuron projection development (GO:0031175)	519	40	18.29	+	2.19	1.12e-05	0.0111
neuron development (GO:0048666)	632	47	22.27	+	2.11	3.23e-06	0.00348
generation of neurons (GO:0048699)	928	68	32.7	+	2.08	2.54e-08	0.000119
neuron differentiation (GO:0030182)	755	55	26.61	+	2.07	9.55e-07	0.00148
neurogenesis (GO:0022008)	1012	73	35.66	+	2.05	1.18e-08	8.25e-05
central nervous system development (GO:0007417)	720	49	25.37	+	1.93	2e-05	0.0147
nervous system development (GO:0007399)	1608	104	56.67	+	1.84	1.58e-09	2.2e-05
negative regulation of nucleobase-containing compound metabolic process (GO:0045934)	1055	65	37.18	+	1.75	1.91e-05	0.0148
cell differentiation (GO:0030154)	2150	120	75.77	+	1.58	2.49e-07	0.000869
cellular developmental process (GO:0048869)	2209	122	77.85	+	1.57	3.32e-07	0.000927
negative regulation of nitrogen compound metabolic process (GO:0051172)	1649	89	58.11	+	1.53	5.92e-05	0.036
system development (GO:0048731)	2723	143	95.96	+	1.49	3.79e-07	0.000883
animal organ development (GO:0048513)	1915	100	67.49	+	1.48	6.93e-05	0.0404
multicellular organism development (GO:0007275)	2967	151	104.56	+	1.44	8.31e-07	0.00145
anatomical structure development (GO:0048856)	3231	160	113.86	+	1.41	1.65e-06	0.0021
developmental process (GO:0032502)	3579	176	126.13	+	1.4	4.91e-07	0.000981
multicellular organismal process (GO:0032501)	3800	182	133.91	+	1.36	1.7e-06	0.00198
