## Supplementary Table 11 for "Insights for disease modeling from single cell transcriptomics of iPSC-derived Ngn2-induced neurons and astrocytes across differentiation time and co-culture"

### Sheet: Sheet1
Analysis Type:	PANTHER Overrepresentation Test (Released 20220202)
Annotation Version and Release Date:	GO Ontology database DOI: 10.5281/zenodo.5725227 Released 2020-11-01
Analyzed List:	UP-in-AstN21-01.txt (Homo sapiens)
Reference List:	ALL_expressed003_nothigherInNeurons.txt (Homo sapiens)
Test Type:	FISHER
Correction:	FDR
GO biological process complete	ALL_expressed003_nothigherInNeurons.txt - REFLIST (8463)	UP-in-AstN21-01.txt (536)	UP-in-AstN21-01.txt (expected)	UP-in-AstN21-01.txt (over/under)	UP-in-AstN21-01.txt (fold Enrichment)	UP-in-AstN21-01.txt (raw P-value)	UP-in-AstN21-01.txt (FDR)
regulation of superoxide metabolic process (GO:0090322)	14	8	0.89	+	9.02	2.28e-05	0.0143
cellular oxidant detoxification (GO:0098869)	45	14	2.85	+	4.91	6.58e-06	0.00616
cellular detoxification (GO:1990748)	52	14	3.29	+	4.25	2.6e-05	0.0137
proton transmembrane transport (GO:1902600)	71	19	4.5	+	4.23	1.04e-06	0.00685
cellular response to toxic substance (GO:0097237)	56	14	3.55	+	3.95	5.21e-05	0.019
oxidative phosphorylation (GO:0006119)	73	18	4.62	+	3.89	5.37e-06	0.00703
detoxification (GO:0098754)	64	15	4.05	+	3.7	5.36e-05	0.019
response to toxic substance (GO:0009636)	105	23	6.65	+	3.46	1.59e-06	0.00695
aerobic respiration (GO:0009060)	98	20	6.21	+	3.22	1.88e-05	0.0123
cellular respiration (GO:0045333)	118	21	7.47	+	2.81	6.88e-05	0.0226
G protein-coupled receptor signaling pathway (GO:0007186)	170	29	10.77	+	2.69	6.16e-06	0.00621
response to oxidative stress (GO:0006979)	215	32	13.62	+	2.35	2.83e-05	0.0137
generation of precursor metabolites and energy (GO:0006091)	227	33	14.38	+	2.3	4.3e-05	0.0176
supramolecular fiber organization (GO:0097435)	280	38	17.73	+	2.14	3.21e-05	0.015
negative regulation of multicellular organismal process (GO:0051241)	416	49	26.35	+	1.86	7.51e-05	0.024
positive regulation of signal transduction (GO:0009967)	746	81	47.25	+	1.71	4.67e-06	0.0068
positive regulation of cell communication (GO:0010647)	795	85	50.35	+	1.69	5.71e-06	0.0068
positive regulation of signaling (GO:0023056)	799	85	50.6	+	1.68	6.06e-06	0.00662
response to oxygen-containing compound (GO:1901700)	670	71	42.43	+	1.67	4.54e-05	0.018
regulation of transport (GO:0051049)	707	74	44.78	+	1.65	4.82e-05	0.018
regulation of cell population proliferation (GO:0042127)	755	77	47.82	+	1.61	7.88e-05	0.0246
cellular response to chemical stimulus (GO:0070887)	1182	117	74.86	+	1.56	1.8e-06	0.00471
nervous system development (GO:0007399)	923	91	58.46	+	1.56	4.13e-05	0.0174
regulation of localization (GO:0032879)	1207	116	76.44	+	1.52	9.57e-06	0.00784
regulation of cell communication (GO:0010646)	1584	146	100.32	+	1.46	3.24e-06	0.00607
regulation of signaling (GO:0023051)	1592	146	100.83	+	1.45	4.43e-06	0.00725
regulation of signal transduction (GO:0009966)	1473	135	93.29	+	1.45	1.2e-05	0.00876
response to chemical (GO:0042221)	1621	146	102.67	+	1.42	1.13e-05	0.00873
cell communication (GO:0007154)	1924	171	121.86	+	1.4	2.51e-06	0.00548
signal transduction (GO:0007165)	1777	157	112.55	+	1.39	1.34e-05	0.00922
signaling (GO:0023052)	1865	164	118.12	+	1.39	9.03e-06	0.00789
system development (GO:0048731)	1814	155	114.89	+	1.35	8.07e-05	0.0246
multicellular organism development (GO:0007275)	1985	168	125.72	+	1.34	5.57e-05	0.0192
anatomical structure development (GO:0048856)	2183	183	138.26	+	1.32	3.22e-05	0.0146
developmental process (GO:0032502)	2435	201	154.22	+	1.3	2.47e-05	0.0135
multicellular organismal process (GO:0032501)	2521	207	159.67	+	1.3	2.39e-05	0.0142
cellular response to stimulus (GO:0051716)	2639	215	167.14	+	1.29	2.43e-05	0.0139
response to stimulus (GO:0050896)	3203	250	202.86	+	1.23	6.53e-05	0.0219
nitrogen compound metabolic process (GO:0006807)	3639	185	230.47	-	0.8	0.000105	0.0306
cellular macromolecule metabolic process (GO:0044260)	2637	123	167.01	-	0.74	4.8e-05	0.0185
macromolecule metabolic process (GO:0043170)	3253	151	206.03	-	0.73	1.66e-06	0.00543
heterocycle metabolic process (GO:0046483)	1628	68	103.11	-	0.66	0.000104	0.0309
nucleobase-containing compound metabolic process (GO:0006139)	1549	61	98.11	-	0.62	2.67e-05	0.0135
nucleic acid metabolic process (GO:0090304)	1294	40	81.95	-	0.49	1.17e-07	0.00153
chromosome organization (GO:0051276)	503	12	31.86	-	0.38	0.000108	0.0307
cellular response to DNA damage stimulus (GO:0006974)	473	11	29.96	-	0.37	0.00015	0.0409
DNA metabolic process (GO:0006259)	443	10	28.06	-	0.36	0.000148	0.0412
DNA repair (GO:0006281)	316	4	20.01	-	0.2	3.36e-05	0.0147
