## Supplementary Table 12 for "Insights for disease modeling from single cell transcriptomics of iPSC-derived Ngn2-induced neurons and astrocytes across differentiation time and co-culture"

### Sheet: Sheet1
Analysis Type:	PANTHER Overrepresentation Test (Released 20220202)
Annotation Version and Release Date:	GO Ontology database DOI: 10.5281/zenodo.5725227 Released 2020-11-01
Analyzed List:	UP-in-Ast.txt (Homo sapiens)
Reference List:	ALL_EXP003.txt (Homo sapiens)
Test Type:	FISHER
Correction:	FDR
GO biological process complete	ALL_EXP003.txt - REFLIST (12301)	UP-in-Ast.txt (713)	UP-in-Ast.txt (expected)	UP-in-Ast.txt (over/under)	UP-in-Ast.txt (fold Enrichment)	UP-in-Ast.txt (raw P-value)	UP-in-Ast.txt (FDR)
regulation of T cell tolerance induction (GO:0002664)	5	4	0.29	+	13.8	0.000902	0.0428
antigen processing and presentation of endogenous peptide antigen via MHC class I via ER pathway, TAP-independent (GO:0002486)	5	4	0.29	+	13.8	0.000902	0.0427
antigen processing and presentation of endogenous peptide antigen via MHC class I via ER pathway (GO:0002484)	5	4	0.29	+	13.8	0.000902	0.0425
positive regulation of T cell mediated cytotoxicity (GO:0001916)	11	7	0.64	+	10.98	2.69e-05	0.00253
regulation of T cell mediated cytotoxicity (GO:0001914)	13	7	0.75	+	9.29	5.95e-05	0.00494
response to tumor cell (GO:0002347)	10	5	0.58	+	8.63	0.000922	0.0434
interferon-gamma-mediated signaling pathway (GO:0060333)	13	6	0.75	+	7.96	0.000388	0.0217
post-embryonic animal organ development (GO:0048569)	13	6	0.75	+	7.96	0.000388	0.0216
cytoplasmic translation (GO:0002181)	114	52	6.61	+	7.87	5.26e-26	7.51e-22
positive regulation of leukocyte mediated cytotoxicity (GO:0001912)	21	9	1.22	+	7.39	2.14e-05	0.00212
ribosomal small subunit assembly (GO:0000028)	15	6	0.87	+	6.9	0.000707	0.0361
positive regulation of cell killing (GO:0031343)	23	9	1.33	+	6.75	3.79e-05	0.00339
regulation of leukocyte mediated cytotoxicity (GO:0001910)	30	9	1.74	+	5.18	0.000203	0.0133
platelet aggregation (GO:0070527)	27	8	1.56	+	5.11	0.00049	0.0264
positive regulation of pri-miRNA transcription by RNA polymerase II (GO:1902895)	31	9	1.8	+	5.01	0.000249	0.0156
keratinocyte differentiation (GO:0030216)	45	13	2.61	+	4.98	1.15e-05	0.00124
ribosome assembly (GO:0042255)	55	15	3.19	+	4.71	4.46e-06	0.000549
positive regulation of T cell mediated immunity (GO:0002711)	30	8	1.74	+	4.6	0.000881	0.0421
cranial nerve development (GO:0021545)	31	8	1.8	+	4.45	0.00106	0.0473
homotypic cell-cell adhesion (GO:0034109)	37	9	2.14	+	4.2	0.000748	0.0371
regulation of cell killing (GO:0031341)	37	9	2.14	+	4.2	0.000748	0.037
negative regulation of cell-substrate adhesion (GO:0010812)	50	12	2.9	+	4.14	0.000115	0.00832
hemostasis (GO:0007599)	103	24	5.97	+	4.02	8.38e-08	1.87e-05
coagulation (GO:0050817)	100	23	5.8	+	3.97	1.9e-07	3.94e-05
blood coagulation (GO:0007596)	100	23	5.8	+	3.97	1.9e-07	3.88e-05
outflow tract morphogenesis (GO:0003151)	53	12	3.07	+	3.91	0.000184	0.0123
regulation of pri-miRNA transcription by RNA polymerase II (GO:1902893)	45	10	2.61	+	3.83	0.00071	0.0357
epidermal cell differentiation (GO:0009913)	82	18	4.75	+	3.79	7.08e-06	0.000809
regulation of focal adhesion assembly (GO:0051893)	56	12	3.25	+	3.7	0.000286	0.0171
regulation of cell-substrate junction assembly (GO:0090109)	56	12	3.25	+	3.7	0.000286	0.017
tissue remodeling (GO:0048771)	61	13	3.54	+	3.68	0.000169	0.0117
positive regulation of response to wounding (GO:1903036)	47	10	2.72	+	3.67	0.000949	0.0445
vasculogenesis (GO:0001570)	47	10	2.72	+	3.67	0.000949	0.0443
antigen processing and presentation of peptide antigen (GO:0048002)	47	10	2.72	+	3.67	0.000949	0.0442
regulation of neural precursor cell proliferation (GO:2000177)	57	12	3.3	+	3.63	0.000329	0.0193
cellular response to interferon-gamma (GO:0071346)	62	13	3.59	+	3.62	0.000195	0.0129
wound healing (GO:0042060)	215	45	12.46	+	3.61	4.42e-12	3e-09
platelet activation (GO:0030168)	58	12	3.36	+	3.57	0.000378	0.0213
epithelial cell development (GO:0002064)	137	28	7.94	+	3.53	7.99e-08	1.81e-05
ribosomal small subunit biogenesis (GO:0042274)	69	14	4	+	3.5	0.000151	0.0105
epithelial cell proliferation (GO:0050673)	65	13	3.77	+	3.45	0.000291	0.0172
actin cytoskeleton reorganization (GO:0031532)	55	11	3.19	+	3.45	0.000839	0.0409
gland morphogenesis (GO:0022612)	71	14	4.12	+	3.4	0.000196	0.013
regulation of cell-substrate junction organization (GO:0150116)	61	12	3.54	+	3.39	0.000562	0.0297
translation (GO:0006412)	322	61	18.66	+	3.27	2.99e-14	4.75e-11
primary neural tube formation (GO:0014020)	85	16	4.93	+	3.25	0.000113	0.00824
regulation of body fluid levels (GO:0050878)	213	40	12.35	+	3.24	1.16e-09	3.68e-07
response to wounding (GO:0009611)	279	52	16.17	+	3.22	4.45e-12	2.89e-09
transforming growth factor beta receptor signaling pathway (GO:0007179)	70	13	4.06	+	3.2	0.000544	0.0288
peptide biosynthetic process (GO:0043043)	338	61	19.59	+	3.11	1.96e-13	2.34e-10
regulation of cell-substrate adhesion (GO:0010810)	173	31	10.03	+	3.09	2.19e-07	4.34e-05
regeneration (GO:0031099)	102	18	5.91	+	3.04	8.97e-05	0.00708
tube formation (GO:0035148)	119	21	6.9	+	3.04	2.39e-05	0.00229
response to glucocorticoid (GO:0051384)	91	16	5.27	+	3.03	0.000226	0.0143
response to interferon-gamma (GO:0034341)	74	13	4.29	+	3.03	0.00086	0.0417
morphogenesis of embryonic epithelium (GO:0016331)	114	20	6.61	+	3.03	3.99e-05	0.00348
homophilic cell adhesion via plasma membrane adhesion molecules (GO:0007156)	80	14	4.64	+	3.02	0.00057	0.0299
embryonic epithelial tube formation (GO:0001838)	103	18	5.97	+	3.01	0.0001	0.00761
response to corticosteroid (GO:0031960)	103	18	5.97	+	3.01	0.0001	0.00757
neural tube formation (GO:0001841)	92	16	5.33	+	3	0.000252	0.0155
myeloid cell homeostasis (GO:0002262)	92	16	5.33	+	3	0.000252	0.0154
erythrocyte homeostasis (GO:0034101)	75	13	4.35	+	2.99	0.00096	0.0445
regulation of wound healing (GO:0061041)	75	13	4.35	+	2.99	0.00096	0.0444
neural tube closure (GO:0001843)	82	14	4.75	+	2.95	0.000708	0.036
tube closure (GO:0060606)	82	14	4.75	+	2.95	0.000708	0.0359
ameboidal-type cell migration (GO:0001667)	141	24	8.17	+	2.94	1.09e-05	0.00119
regulation of response to wounding (GO:1903034)	100	17	5.8	+	2.93	0.000207	0.0135
regulation of protein localization to plasma membrane (GO:1903076)	84	14	4.87	+	2.88	0.000873	0.042
skin development (GO:0043588)	132	22	7.65	+	2.88	3.34e-05	0.00304
epidermis development (GO:0008544)	150	25	8.69	+	2.88	9.92e-06	0.0011
cardiac septum development (GO:0003279)	84	14	4.87	+	2.88	0.000873	0.0418
epithelial tube formation (GO:0072175)	108	18	6.26	+	2.88	0.00017	0.0117
regulation of animal organ morphogenesis (GO:2000027)	102	17	5.91	+	2.88	0.000255	0.0155
cardiac chamber morphogenesis (GO:0003206)	85	14	4.93	+	2.84	0.000966	0.0446
morphogenesis of an epithelium (GO:0002009)	317	52	18.37	+	2.83	2.76e-10	9.88e-08
regulation of cell-matrix adhesion (GO:0001952)	98	16	5.68	+	2.82	0.00047	0.0254
positive regulation of epithelial cell migration (GO:0010634)	123	20	7.13	+	2.81	0.000102	0.00757
cardiac chamber development (GO:0003205)	119	19	6.9	+	2.75	0.000186	0.0124
cellular response to transforming growth factor beta stimulus (GO:0071560)	113	18	6.55	+	2.75	0.000279	0.0168
tissue morphogenesis (GO:0048729)	390	62	22.61	+	2.74	2.11e-11	1.12e-08
morphogenesis of a branching epithelium (GO:0061138)	107	17	6.2	+	2.74	0.000419	0.0231
peptide metabolic process (GO:0006518)	429	68	24.87	+	2.73	2.1e-12	1.58e-09
positive regulation of cell migration (GO:0030335)	376	59	21.79	+	2.71	9.4e-11	3.95e-08
positive regulation of cell motility (GO:2000147)	385	60	22.32	+	2.69	7.76e-11	3.36e-08
epithelial cell differentiation (GO:0030855)	316	49	18.32	+	2.68	5.67e-09	1.59e-06
response to hypoxia (GO:0001666)	213	33	12.35	+	2.67	2.49e-06	0.000332
amide biosynthetic process (GO:0043604)	423	65	24.52	+	2.65	1.89e-11	1.04e-08
negative regulation of cell adhesion (GO:0007162)	189	29	10.95	+	2.65	1.24e-05	0.00134
regulation of cell junction assembly (GO:1901888)	150	23	8.69	+	2.65	7.06e-05	0.00573
neural tube development (GO:0021915)	131	20	7.59	+	2.63	0.000216	0.0139
response to transforming growth factor beta (GO:0071559)	118	18	6.84	+	2.63	0.000444	0.0242
positive regulation of locomotion (GO:0040017)	395	60	22.9	+	2.62	1.77e-10	7.22e-08
positive regulation of cellular component movement (GO:0051272)	396	60	22.95	+	2.61	3.11e-10	1.08e-07
cell-cell adhesion (GO:0098609)	318	48	18.43	+	2.6	1.56e-08	4.14e-06
cell-cell junction organization (GO:0045216)	126	19	7.3	+	2.6	0.000354	0.0202
regulation of cell adhesion (GO:0030155)	489	73	28.34	+	2.58	3.57e-12	2.55e-09
morphogenesis of a branching structure (GO:0001763)	114	17	6.61	+	2.57	0.000795	0.039
protein localization to plasma membrane (GO:0072659)	161	24	9.33	+	2.57	0.000101	0.00756
extracellular matrix organization (GO:0030198)	195	29	11.3	+	2.57	1.7e-05	0.00177
angiogenesis (GO:0001525)	236	35	13.68	+	2.56	2.16e-06	0.000294
external encapsulating structure organization (GO:0045229)	196	29	11.36	+	2.55	1.81e-05	0.00186
extracellular structure organization (GO:0043062)	196	29	11.36	+	2.55	1.81e-05	0.00185
epithelial tube morphogenesis (GO:0060562)	230	34	13.33	+	2.55	3.22e-06	0.000411
vasculature development (GO:0001944)	393	58	22.78	+	2.55	1.1e-09	3.57e-07
eye development (GO:0001654)	244	36	14.14	+	2.55	1.68e-06	0.00025
visual system development (GO:0150063)	244	36	14.14	+	2.55	1.68e-06	0.000247
epithelium development (GO:0060429)	638	94	36.98	+	2.54	3.86e-15	1.38e-11
response to oxygen levels (GO:0070482)	245	36	14.2	+	2.54	1.81e-06	0.000256
response to decreased oxygen levels (GO:0036293)	225	33	13.04	+	2.53	5.16e-06	0.00062
sensory system development (GO:0048880)	246	36	14.26	+	2.52	1.95e-06	0.000271
sensory organ development (GO:0007423)	357	52	20.69	+	2.51	1.24e-08	3.4e-06
heart morphogenesis (GO:0003007)	172	25	9.97	+	2.51	8.93e-05	0.00709
regulation of cell migration (GO:0030334)	648	93	37.56	+	2.48	2.42e-14	4.93e-11
regulation of cell motility (GO:2000145)	679	97	39.36	+	2.46	7.29e-15	2.08e-11
blood vessel morphogenesis (GO:0048514)	308	44	17.85	+	2.46	2.82e-07	5.31e-05
tube morphogenesis (GO:0035239)	491	70	28.46	+	2.46	6.65e-11	2.97e-08
regulation of epithelial cell migration (GO:0010632)	183	26	10.61	+	2.45	8.34e-05	0.0067
cell-cell adhesion via plasma-membrane adhesion molecules (GO:0098742)	134	19	7.77	+	2.45	0.000869	0.0419
positive regulation of cell-cell adhesion (GO:0022409)	156	22	9.04	+	2.43	0.000333	0.0194
blood vessel development (GO:0001568)	376	53	21.79	+	2.43	2.8e-08	6.79e-06
axon guidance (GO:0007411)	171	24	9.91	+	2.42	0.000184	0.0124
regulation of cellular component movement (GO:0051270)	734	103	42.54	+	2.42	2.72e-15	1.3e-11
enzyme linked receptor protein signaling pathway (GO:0007167)	422	59	24.46	+	2.41	4.56e-09	1.33e-06
negative regulation of peptidase activity (GO:0010466)	136	19	7.88	+	2.41	0.000971	0.0446
neuron projection guidance (GO:0097485)	172	24	9.97	+	2.41	0.000197	0.013
regulation of vasculature development (GO:1901342)	195	27	11.3	+	2.39	0.000129	0.0092
gland development (GO:0048732)	268	37	15.53	+	2.38	5.03e-06	0.000609
urogenital system development (GO:0001655)	247	34	14.32	+	2.37	1.35e-05	0.00143
camera-type eye development (GO:0043010)	211	29	12.23	+	2.37	6.94e-05	0.00567
regulation of cell-cell adhesion (GO:0022407)	255	35	14.78	+	2.37	1.03e-05	0.00113
regulation of locomotion (GO:0040012)	708	97	41.04	+	2.36	8.16e-14	1.06e-10
response to mechanical stimulus (GO:0009612)	146	20	8.46	+	2.36	0.000834	0.0408
positive regulation of cell adhesion (GO:0045785)	278	38	16.11	+	2.36	4.42e-06	0.000549
biological adhesion (GO:0022610)	602	82	34.89	+	2.35	1.06e-11	6.34e-09
regulation of muscle system process (GO:0090257)	147	20	8.52	+	2.35	0.00089	0.0424
establishment or maintenance of cell polarity (GO:0007163)	155	21	8.98	+	2.34	0.000685	0.0351
cell adhesion (GO:0007155)	598	81	34.66	+	2.34	2.67e-11	1.32e-08
regulation of angiogenesis (GO:0045765)	192	26	11.13	+	2.34	0.000211	0.0137
tube development (GO:0035295)	621	84	35.99	+	2.33	9.84e-12	6.12e-09
sensory organ morphogenesis (GO:0090596)	171	23	9.91	+	2.32	0.000599	0.0309
transmembrane receptor protein tyrosine kinase signaling pathway (GO:0007169)	285	38	16.52	+	2.3	8.94e-06	0.000998
embryonic morphogenesis (GO:0048598)	393	52	22.78	+	2.28	2.03e-07	4.08e-05
embryonic organ morphogenesis (GO:0048562)	182	24	10.55	+	2.28	0.000495	0.0265
axonogenesis (GO:0007409)	266	35	15.42	+	2.27	2.67e-05	0.00253
kidney development (GO:0001822)	221	29	12.81	+	2.26	0.000118	0.00852
response to metal ion (GO:0010038)	230	30	13.33	+	2.25	0.000141	0.00986
negative regulation of proteolysis (GO:0045861)	207	27	12	+	2.25	0.000226	0.0144
protein localization to cell periphery (GO:1990778)	193	25	11.19	+	2.23	0.000433	0.0238
renal system development (GO:0072001)	224	29	12.98	+	2.23	0.000204	0.0133
axon development (GO:0061564)	295	38	17.1	+	2.22	2.23e-05	0.00219
response to growth factor (GO:0070848)	350	45	20.29	+	2.22	2.77e-06	0.000359
animal organ morphogenesis (GO:0009887)	630	81	36.52	+	2.22	2.57e-10	9.42e-08
embryonic organ development (GO:0048568)	297	38	17.21	+	2.21	2.36e-05	0.00228
chemotaxis (GO:0006935)	305	39	17.68	+	2.21	1.75e-05	0.00181
anatomical structure formation involved in morphogenesis (GO:0048646)	636	81	36.86	+	2.2	3.24e-10	1.1e-07
actin filament-based process (GO:0030029)	456	58	26.43	+	2.19	1.52e-07	3.25e-05
circulatory system development (GO:0072359)	653	83	37.85	+	2.19	1.92e-10	7.6e-08
taxis (GO:0042330)	307	39	17.79	+	2.19	1.88e-05	0.00191
cellular response to growth factor stimulus (GO:0071363)	332	42	19.24	+	2.18	8.53e-06	0.00096
actin cytoskeleton organization (GO:0030036)	419	53	24.29	+	2.18	7.78e-07	0.000129
response to inorganic substance (GO:0010035)	356	45	20.63	+	2.18	5.31e-06	0.000632
negative regulation of cell motility (GO:2000146)	214	27	12.4	+	2.18	0.000454	0.0246
negative regulation of cellular component movement (GO:0051271)	222	28	12.87	+	2.18	0.000337	0.0195
blood circulation (GO:0008015)	223	28	12.93	+	2.17	0.000351	0.0201
reproductive structure development (GO:0048608)	287	36	16.64	+	2.16	5.26e-05	0.00445
cell activation (GO:0001775)	367	46	21.27	+	2.16	4.39e-06	0.00055
cell morphogenesis involved in differentiation (GO:0000904)	410	51	23.76	+	2.15	1.74e-06	0.000249
reproductive system development (GO:0061458)	290	36	16.81	+	2.14	5.92e-05	0.00495
cell migration (GO:0016477)	585	72	33.91	+	2.12	1.64e-08	4.25e-06
regulation of cell development (GO:0060284)	366	45	21.21	+	2.12	7.93e-06	0.000899
negative regulation of cell migration (GO:0030336)	204	25	11.82	+	2.11	0.00101	0.046
heart development (GO:0007507)	393	48	22.78	+	2.11	5.32e-06	0.000629
cellular amide metabolic process (GO:0043603)	614	74	35.59	+	2.08	2.07e-08	5.29e-06
regulation of cell morphogenesis (GO:0022604)	250	30	14.49	+	2.07	0.000444	0.0243
negative regulation of locomotion (GO:0040013)	242	29	14.03	+	2.07	0.000593	0.0307
cell morphogenesis involved in neuron differentiation (GO:0048667)	326	39	18.9	+	2.06	5.82e-05	0.00489
regulation of anatomical structure morphogenesis (GO:0022603)	704	84	40.81	+	2.06	3.35e-09	9.96e-07
regulation of endopeptidase activity (GO:0052548)	260	31	15.07	+	2.06	0.000362	0.0204
tissue development (GO:0009888)	1061	125	61.5	+	2.03	3.3e-13	3.63e-10
muscle structure development (GO:0061061)	333	39	19.3	+	2.02	0.000106	0.00782
circulatory system process (GO:0003013)	282	33	16.35	+	2.02	0.000361	0.0206
regulation of peptidase activity (GO:0052547)	282	33	16.35	+	2.02	0.000361	0.0205
leukocyte activation (GO:0045321)	292	34	16.93	+	2.01	0.000291	0.0173
cell morphogenesis (GO:0000902)	530	61	30.72	+	1.99	1.68e-06	0.000246
cell junction organization (GO:0034330)	357	41	20.69	+	1.98	0.000112	0.00823
embryo development (GO:0009790)	732	83	42.43	+	1.96	2.77e-08	6.83e-06
hematopoietic or lymphoid organ development (GO:0048534)	424	48	24.58	+	1.95	3.08e-05	0.00282
positive regulation of developmental process (GO:0051094)	877	99	50.83	+	1.95	1.24e-09	3.86e-07
locomotion (GO:0040011)	815	92	47.24	+	1.95	5.64e-09	1.61e-06
immune system development (GO:0002520)	452	51	26.2	+	1.95	2.1e-05	0.00209
regulation of actin filament-based process (GO:0032970)	302	34	17.5	+	1.94	0.000563	0.0296
localization of cell (GO:0051674)	678	76	39.3	+	1.93	2.2e-07	4.31e-05
cell motility (GO:0048870)	678	76	39.3	+	1.93	2.2e-07	4.25e-05
anatomical structure morphogenesis (GO:0009653)	1503	168	87.12	+	1.93	7.14e-16	5.1e-12
hemopoiesis (GO:0030097)	395	44	22.9	+	1.92	0.000101	0.0076
positive regulation of MAPK cascade (GO:0043410)	288	32	16.69	+	1.92	0.00104	0.0469
skeletal system development (GO:0001501)	335	37	19.42	+	1.91	0.000445	0.0242
positive regulation of cell death (GO:0010942)	439	48	25.45	+	1.89	6.65e-05	0.00549
positive regulation of apoptotic process (GO:0043065)	394	43	22.84	+	1.88	0.000232	0.0146
positive regulation of programmed cell death (GO:0043068)	399	43	23.13	+	1.86	0.000254	0.0155
cell development (GO:0048468)	1127	121	65.32	+	1.85	2.2e-10	8.29e-08
positive regulation of kinase activity (GO:0033674)	336	36	19.48	+	1.85	0.00105	0.0471
neuron projection morphogenesis (GO:0048812)	359	38	20.81	+	1.83	0.000717	0.036
cellular response to cytokine stimulus (GO:0071345)	454	48	26.32	+	1.82	0.000182	0.0124
cellular component morphogenesis (GO:0032989)	436	46	25.27	+	1.82	0.000215	0.0138
response to cytokine (GO:0034097)	522	55	30.26	+	1.82	5.05e-05	0.0043
movement of cell or subcellular component (GO:0006928)	998	105	57.85	+	1.82	1.48e-08	4e-06
plasma membrane bounded cell projection morphogenesis (GO:0120039)	363	38	21.04	+	1.81	0.00108	0.048
response to abiotic stimulus (GO:0009628)	767	80	44.46	+	1.8	1.49e-06	0.000226
chordate embryonic development (GO:0043009)	480	50	27.82	+	1.8	0.000182	0.0123
cell part morphogenesis (GO:0032990)	385	40	22.32	+	1.79	0.000728	0.0363
embryo development ending in birth or egg hatching (GO:0009792)	492	51	28.52	+	1.79	0.000151	0.0105
immune response (GO:0006955)	589	61	34.14	+	1.79	3.97e-05	0.00348
neuron projection development (GO:0031175)	503	52	29.16	+	1.78	0.000173	0.0118
positive regulation of gene expression (GO:0010628)	727	75	42.14	+	1.78	4.13e-06	0.000522
positive regulation of cell population proliferation (GO:0008284)	568	58	32.92	+	1.76	9.29e-05	0.00722
negative regulation of developmental process (GO:0051093)	596	60	34.55	+	1.74	9.26e-05	0.00723
neurogenesis (GO:0022008)	1006	101	58.31	+	1.73	2.53e-07	4.81e-05
regulation of cell differentiation (GO:0045595)	1046	105	60.63	+	1.73	1.36e-07	2.99e-05
negative regulation of cell differentiation (GO:0045596)	439	44	25.45	+	1.73	0.000997	0.0455
negative regulation of catalytic activity (GO:0043086)	529	53	30.66	+	1.73	0.00025	0.0156
regulation of protein localization (GO:0032880)	669	67	38.78	+	1.73	3.77e-05	0.00339
regulation of multicellular organismal development (GO:2000026)	891	89	51.64	+	1.72	1.72e-06	0.000248
immune system process (GO:0002376)	1134	113	65.73	+	1.72	6.15e-08	1.44e-05
positive regulation of multicellular organismal process (GO:0051240)	916	91	53.09	+	1.71	1.61e-06	0.000242
animal organ development (GO:0048513)	2049	203	118.77	+	1.71	2.71e-14	4.84e-11
regulation of developmental process (GO:0050793)	1691	167	98.02	+	1.7	1.8e-11	1.03e-08
organonitrogen compound biosynthetic process (GO:1901566)	1023	101	59.3	+	1.7	4.61e-07	8.23e-05
cell surface receptor signaling pathway (GO:0007166)	1196	118	69.32	+	1.7	4.27e-08	1.02e-05
regulation of proteolysis (GO:0030162)	520	51	30.14	+	1.69	0.00064	0.0329
positive regulation of cell differentiation (GO:0045597)	582	57	33.73	+	1.69	0.000238	0.015
regulation of hydrolase activity (GO:0051336)	677	66	39.24	+	1.68	8.62e-05	0.00688
generation of neurons (GO:0048699)	913	89	52.92	+	1.68	4.5e-06	0.000549
negative regulation of multicellular organismal process (GO:0051241)	647	63	37.5	+	1.68	0.000125	0.00896
regulation of response to external stimulus (GO:0032101)	587	57	34.02	+	1.68	0.000343	0.0197
head development (GO:0060322)	598	58	34.66	+	1.67	0.00028	0.0168
neuron development (GO:0048666)	611	59	35.42	+	1.67	0.000316	0.0186
central nervous system development (GO:0007417)	715	69	41.44	+	1.66	9.02e-05	0.00708
regulation of cell population proliferation (GO:0042127)	1068	103	61.9	+	1.66	1.05e-06	0.000167
brain development (GO:0007420)	562	54	32.58	+	1.66	0.000538	0.0286
negative regulation of molecular function (GO:0044092)	781	75	45.27	+	1.66	4.7e-05	0.00405
neuron differentiation (GO:0030182)	732	70	42.43	+	1.65	0.000107	0.00791
regulation of localization (GO:0032879)	1883	180	109.14	+	1.65	3.01e-11	1.43e-08
positive regulation of intracellular signal transduction (GO:1902533)	662	63	38.37	+	1.64	0.000275	0.0167
cellular response to endogenous stimulus (GO:0071495)	726	69	42.08	+	1.64	0.00014	0.00989
cellular response to oxygen-containing compound (GO:1901701)	686	65	39.76	+	1.63	0.000252	0.0156
cell differentiation (GO:0030154)	2249	213	130.36	+	1.63	4.36e-13	4.45e-10
system process (GO:0003008)	889	84	51.53	+	1.63	2.64e-05	0.00252
macromolecule biosynthetic process (GO:0009059)	1176	111	68.16	+	1.63	1.1e-06	0.000168
regulation of multicellular organismal process (GO:0051239)	1707	160	98.94	+	1.62	2.29e-09	6.96e-07
cellular developmental process (GO:0048869)	2309	216	133.84	+	1.61	7.57e-13	6.36e-10
positive regulation of cellular component organization (GO:0051130)	808	75	46.83	+	1.6	0.000119	0.00858
regulation of programmed cell death (GO:0043067)	1029	95	59.64	+	1.59	1.88e-05	0.0019
regulation of transferase activity (GO:0051338)	661	61	38.31	+	1.59	0.000709	0.0358
cellular response to organic substance (GO:0071310)	1324	122	76.74	+	1.59	8.08e-07	0.000133
cellular macromolecule biosynthetic process (GO:0034645)	1156	106	67	+	1.58	6.27e-06	0.000729
nervous system development (GO:0007399)	1595	146	92.45	+	1.58	6.37e-08	1.47e-05
cytoskeleton organization (GO:0007010)	896	82	51.93	+	1.58	9.81e-05	0.00753
regulation of apoptotic process (GO:0042981)	1008	92	58.43	+	1.57	3.96e-05	0.00349
system development (GO:0048731)	2830	258	164.03	+	1.57	1.72e-14	4.09e-11
positive regulation of response to stimulus (GO:0048584)	1387	126	80.39	+	1.57	9.88e-07	0.000159
regulation of cell death (GO:0010941)	1134	103	65.73	+	1.57	1.31e-05	0.0014
response to endogenous stimulus (GO:0009719)	896	81	51.93	+	1.56	0.000137	0.00971
biological process involved in interspecies interaction between organisms (GO:0044419)	781	70	45.27	+	1.55	0.000572	0.0298
cellular nitrogen compound biosynthetic process (GO:0044271)	1060	95	61.44	+	1.55	4.53e-05	0.00392
positive regulation of signal transduction (GO:0009967)	1054	94	61.09	+	1.54	7.48e-05	0.00604
response to external stimulus (GO:0009605)	1324	118	76.74	+	1.54	6.66e-06	0.000768
positive regulation of cell communication (GO:0010647)	1157	103	67.06	+	1.54	2.81e-05	0.00262
response to chemical (GO:0042221)	2326	206	134.82	+	1.53	5.02e-10	1.67e-07
positive regulation of signaling (GO:0023056)	1164	103	67.47	+	1.53	3.88e-05	0.00344
regulation of intracellular signal transduction (GO:1902531)	1246	110	72.22	+	1.52	2.18e-05	0.00215
response to oxygen-containing compound (GO:1901700)	986	86	57.15	+	1.5	0.00033	0.0193
multicellular organism development (GO:0007275)	3079	268	178.47	+	1.5	6.79e-13	6.06e-10
anatomical structure development (GO:0048856)	3353	290	194.35	+	1.49	7.73e-14	1.1e-10
cellular response to chemical stimulus (GO:0070887)	1678	145	97.26	+	1.49	2.13e-06	0.000293
regulation of cellular component organization (GO:0051128)	1801	153	104.39	+	1.47	2.45e-06	0.00033
response to organic substance (GO:0010033)	1766	150	102.36	+	1.47	2.73e-06	0.000358
negative regulation of cell communication (GO:0010648)	997	84	57.79	+	1.45	0.000993	0.0455
cellular protein localization (GO:0034613)	1142	96	66.19	+	1.45	0.000382	0.0214
negative regulation of signaling (GO:0023057)	1000	84	57.96	+	1.45	0.00102	0.0461
regulation of signal transduction (GO:0009966)	2130	178	123.46	+	1.44	6.93e-07	0.000118
cellular macromolecule localization (GO:0070727)	1151	96	66.72	+	1.44	0.000508	0.0271
developmental process (GO:0032502)	3709	309	214.98	+	1.44	5.55e-13	5.29e-10
regulation of biological quality (GO:0065008)	2461	203	142.65	+	1.42	1.74e-07	3.65e-05
multicellular organismal process (GO:0032501)	3884	319	225.13	+	1.42	1.04e-12	8.27e-10
negative regulation of response to stimulus (GO:0048585)	1159	95	67.18	+	1.41	0.00106	0.0472
regulation of cell communication (GO:0010646)	2382	195	138.07	+	1.41	5.8e-07	0.000101
regulation of signaling (GO:0023051)	2395	196	138.82	+	1.41	4.86e-07	8.57e-05
response to stress (GO:0006950)	2151	176	124.68	+	1.41	2.73e-06	0.000361
regulation of response to stimulus (GO:0048583)	2671	217	154.82	+	1.4	1.46e-07	3.16e-05
regulation of protein metabolic process (GO:0051246)	1908	155	110.59	+	1.4	2.3e-05	0.00223
regulation of catalytic activity (GO:0050790)	1680	136	97.38	+	1.4	9.55e-05	0.00737
positive regulation of cellular process (GO:0048522)	3980	319	230.69	+	1.38	2.59e-11	1.32e-08
signal transduction (GO:0007165)	2659	213	154.12	+	1.38	6.12e-07	0.000105
protein localization (GO:0008104)	1572	124	91.12	+	1.36	0.000584	0.0303
regulation of molecular function (GO:0065009)	2172	171	125.9	+	1.36	3.75e-05	0.00339
protein metabolic process (GO:0019538)	3003	235	174.06	+	1.35	6.98e-07	0.000117
positive regulation of biological process (GO:0048518)	4242	331	245.88	+	1.35	1.99e-10	7.69e-08
signaling (GO:0023052)	2858	223	165.66	+	1.35	1.84e-06	0.000258
regulation of cellular protein metabolic process (GO:0032268)	1777	137	103	+	1.33	0.000728	0.0364
response to stimulus (GO:0050896)	4698	361	272.31	+	1.33	5.97e-11	2.75e-08
cell communication (GO:0007154)	2943	226	170.58	+	1.32	5.48e-06	0.000642
negative regulation of cellular process (GO:0048523)	3438	264	199.28	+	1.32	3.49e-07	6.39e-05
cellular protein metabolic process (GO:0044267)	2686	205	155.69	+	1.32	2.91e-05	0.00268
negative regulation of biological process (GO:0048519)	3702	281	214.58	+	1.31	3.14e-07	5.83e-05
negative regulation of macromolecule metabolic process (GO:0010605)	1986	150	115.11	+	1.3	0.000858	0.0417
positive regulation of macromolecule metabolic process (GO:0010604)	2478	184	143.63	+	1.28	0.0004	0.0222
positive regulation of metabolic process (GO:0009893)	2679	198	155.28	+	1.28	0.000242	0.0152
positive regulation of cellular metabolic process (GO:0031325)	2400	176	139.11	+	1.27	0.000998	0.0454
cellular response to stimulus (GO:0051716)	3869	279	224.26	+	1.24	2.88e-05	0.00267
localization (GO:0051179)	3577	257	207.33	+	1.24	9.91e-05	0.00757
organonitrogen compound metabolic process (GO:1901564)	3689	265	213.82	+	1.24	6.78e-05	0.00557
cellular component organization or biogenesis (GO:0071840)	4190	300	242.86	+	1.24	1.69e-05	0.00177
cellular component organization (GO:0016043)	3997	285	231.68	+	1.23	4.81e-05	0.00412
regulation of cellular process (GO:0050794)	7184	482	416.4	+	1.16	9.46e-07	0.000154
regulation of biological process (GO:0050789)	7464	500	432.63	+	1.16	3.92e-07	7.09e-05
biological regulation (GO:0065007)	7902	519	458.02	+	1.13	2.78e-06	0.000358
cellular process (GO:0009987)	9963	634	577.48	+	1.1	2.53e-08	6.34e-06
biological_process (GO:0008150)	11322	689	656.25	+	1.05	1.09e-06	0.00017
cellular lipid metabolic process (GO:0044255)	639	18	37.04	-	0.49	0.000783	0.0386
Unclassified (UNCLASSIFIED)	979	24	56.75	-	0.42	1.09e-06	0.000172
